# Characterization of RNA interference in the model cnidarian *Nematostella vectensis* reveals partial target silencing but lack of small RNA amplification

**DOI:** 10.1101/2025.01.03.631050

**Authors:** Yael Admoni, Magda Lewandowska, Reuven Aharoni, Junchao Shi, Xudong Zhang, Qi Chen, Yehu Moran

**Author notes:** Corresponding authors: Yael Admoni; Yehu Moran.

## Abstract

RNA interference (RNAi) is a sequence-specific mRNA degradation mechanism, which serves as an antiviral pathway by processing viral double-stranded RNA (dsRNA) into short interfering RNAs (siRNAs), leading to virus destruction. It is considered as an ancestral mechanism which invertebrates rely on for defense against viruses, whereas vertebrates have evolved instead the interferon pathway. Recent studies suggest that sea anemones, members of the basally-branching phylum Cnidaria, might possess an immune response with more vertebrate characteristics than previously thought; however, it is unknown whether cnidarians also employ RNAi as an antiviral response similarly to nematodes and insects. Here, we characterize the response of the model cnidarian *Nematostella vectensis* to simulated viral infection. We injected dsRNA with eGFP sequence into eGFP-expressing transgenic zygotes and show that siRNAs mapping to the eGFP sequence are generated and induce a moderate but significant knockdown of eGFP expression. Interestingly, we detected no evidence for secondary siRNA production, despite their crucial role in the amplification of antiviral response in other organisms. Notably, siRNA pathway components are specifically upregulated upon dsRNA injection, while microRNA pathway components are downregulated. Furthermore, injection of mRNA coding for self-replicating viral gene fused to eGFP, also induced upregulation of siRNA-related genes and a mild decrease in transgene expression. Overall, we propose that *N. vectensis* possesses an siRNA-mediated antiviral response that lacks secondary amplification and functions as a short-term antiviral mechanism.
