## Supplementary material for "Characterization of RNA interference in the model cnidarian *Nematostella vectensis* reveals partial target silencing but lack of small RNA amplification": Supplementary file 1.xlsx

### Sheet: Sheet1
RT-qPCR data
24 hours
		dct	ddct	fold change
dsGFP	Replicate 1	9.25644	0.809399	0.570619
	Replicate 2	9.91404	1.467	0.361734
	Replicate 3	8.83317	0.386134	0.765177
srGFP	Replicate 1	8.51348	0.0664452	0.954988
	Replicate 2	8.26526	-0.181775	1.13428
	Replicate 3	8.56237	0.115329	0.923172
72 hours
		dct	ddct	fold change
dsGFP	Replicate 1	2.20121	0.308122	0.807692
	Replicate 2	1.8919	-0.00119125	1.00083
	Replicate 3	1.60305	-0.290041	1.22267
srGFP	Replicate 1	2.03863	0.145533	0.904045
	Replicate 2	1.98247	0.089383	0.939925
	Replicate 3	1.65818	-0.234916	1.17684
24 hours libraries
		dct	ddct	fold change
dsGFP	Replicate 1	3.65411	1.60043	0.329778
	Replicate 2	3.80247	1.74879	0.297551
	Replicate 3	4.33761	2.28393	0.205338
	Replicate 4	2.61183	0.558156	0.67917
Mock	Replicate 1	2.44919	0.395506	0.760223
	Replicate 2	2.88266	0.828983	0.562926
	Replicate 3	2.73127	0.677588	0.62521
	Replicate 4	1.6343	-0.41938	1.33735
half-dsGFP
		dct	ddct	fold change
half-dsGFP	Replicate 1	3.24244	0.602211	0.658744
	Replicate 2	2.1056	-0.534633	1.44857
	Replicate 3	2.57265	-0.067578	1.04796
full length-dsGFP	Replicate 1	2.77427	0.134041	0.911275
	Replicate 2	2.1809	-0.45933	1.3749
	Replicate 3	2.6134	-0.0268313	1.01877
mRNA injection 24 hours
			dct	ddct	fold change
FHV-eGFP	eGFP	Replicate 1	0.365794	-0.846007	1.79752
		Replicate 2	0.521439	-0.690363	1.61369
		Replicate 3	-0.162614	-1.37442	2.59263
		Replicate 4	-0.0287285	-1.24053	2.36285
		Replicate 5	0.280294	-0.931508	1.90727
mCherry		Replicate 1	1.82435	0.612551	0.654039
		Replicate 2	2.22024	1.00843	0.497086
		Replicate 3	0.567619	-0.644183	1.56285
		Replicate 4	0.721122	-0.49068	1.40511
		Replicate 5	0.725681	-0.486121	1.40067
FHV-eGFP	AGO2	Replicate 1	5.64239	-2.00943	4.02624
		Replicate 2	5.40439	-2.24744	4.74838
		Replicate 3	5.80025	-1.85158	3.60894
		Replicate 4	6.17578	-1.47604	2.78185
		Replicate 5	5.19905	-2.45277	5.47467
mCherry		Replicate 1	7.771	0.119176	0.920713
		Replicate 2	8.19425	0.542424	0.686616
		Replicate 3	8.31271	0.660882	0.632492
		Replicate 4	7.22717	-0.424659	1.34226
		Replicate 5	6.754	-0.897823	1.86325
FHV-eGFP	Dicer1	Replicate 1	1.796	-3.10278	8.59075
		Replicate 2	1.06283	-3.83595	14.2803
		Replicate 3	1.42056	-3.47822	11.1442
		Replicate 4	2.35235	-2.54643	5.84186
		Replicate 5	1.20686	-3.69192	12.9234
mCherry		Replicate 1	4.20074	-0.698037	1.6223
		Replicate 2	4.53036	-0.368416	1.29093
		Replicate 3	6.32502	1.42624	0.3721
		Replicate 4	5.77197	0.873187	0.545939
		Replicate 5	3.66581	-1.23297	2.35051
mRNA injection 48 hours
			dct	ddct	fold change
FHV-eGFP	eGFP	Replicate 1	3.81264	0.604236	0.65782
		Replicate 2	3.80811	0.599709	0.659887
		Replicate 3	3.31119	0.102787	0.931232
		Replicate 4	3.25218	0.0437748	0.970113
mCherry		Replicate 1	3.62343	0.41503	0.750004
		Replicate 2	3.1338	-0.0745978	1.05307
		Replicate 3	3.37833	0.169926	0.888889
		Replicate 4	2.69804	-0.510358	1.4244
FHV-eGFP	AGO2	Replicate 1	5.23784	-1.07105	2.10097
		Replicate 2	6.15939	-0.149503	1.10919
		Replicate 3	6.02271	-0.286179	1.21941
		Replicate 4	5.76025	-0.548639	1.46271
mCherry		Replicate 1	6.1692	-0.139689	1.10167
		Replicate 2	6.6692	0.360306	0.778999
		Replicate 3	6.4029	0.0940091	0.936916
		Replicate 4	5.99427	-0.314626	1.24369
FHV-eGFP	Dicer1	Replicate 1	6.77316	-0.830848	1.77873
		Replicate 2	6.70762	-0.896391	1.8614
		Replicate 3	7.25731	-0.346699	1.27165
mCherry		Replicate 1	8.15618	0.552167	0.681995
		Replicate 2	6.8714	-0.732609	1.66164
		Replicate 3	7.78445	0.180442	0.882433
