## Supplementary material for "Characterization of RNA interference in the model cnidarian *Nematostella vectensis* reveals partial target silencing but lack of small RNA amplification": Supplementary file 2.xlsx

### Sheet: Sheet1
eGFP mean intensity values
	dsRNA injection:
	24 hours post injection													72 hours post injection
	Replicate 1		Replicate 2		Replicate 3		Replicate 4		Replicate 5		Replicate 6			Replicate 1		Replicate 2		Replicate 3
	dsGFP	srGFP	dsGFP	srGFP	dsGFP	srGFP	dsGFP	srGFP	dsGFP	srGFP	dsGFP	srGFP		dsGFP	srGFP	dsGFP	srGFP	dsGFP	srGFP
	202.133	252.87	221.254	238.921	231.47	229.138	225.188	222.819	232.045	234.968	209.87	223.282		249.247	244.812	249.573	228.488	240.01	237.631
	146.267	253.6	144.112	229.891	249.595	235.152	222.617	237.058	242.195	235.579	227.883	219.168		239.958	247.601	254.416	234.143	243.353	248.01
	234.444	208.797	80.643	211	212.417	237.204	201.636	237.795	243.008	230.176	214.728	204.957		226.104	232.675	234.96	222.96	246.001	247.924
	226.633	252.534	247.754	215.208	235.836	232.303	215.921	213.697	243.823	231.979	197.146	190.182		233.419	211.666	211.989	232.808	216.79	240.499
	125.265	249.33	236.635	140.435	227.703	226.593	238.469	232.748	234.034	247.432	225.034	226.388		228.941	244.555	230.725	218.624	249.839	240.611
	244.662	237.739	76.547	184.221	248.877	182.481	218.705	227.423	239.25	249.391	32.832	203.85		242.769	235.959	232.253	220.142	229.786	239.94
	240.103	242.236	116.139	211.173	237.325	250.157	236.457	205.847	238.863	240.297	175.632	228.613		240.022	236.927	245.195	221.646	214.283	238.463
	240.034	245.569	236.125	208.591	244.55	227.375	182.542	231.496	228.424	234.409	95.47	230.469		239.281	240.485	235.393	238.186	244.344	230.522
	235.782	251.016	227.564	229.307	241.527	242.227	169.849	226.73	230.994	231.812	158.075	229.235		235.28	189.037	173.796	228.872	239.817	254.397
	229.173	251.881	164.178	213.891	235.45	225.698	219.041	237.668	246.738	236.503	200.743	240.544		237.856	215.587	244.906	244.263	221.038	254.336
	207.3	249.988	127.422	228.919	240.814	238.509	232.06	229.545	209.214	245.418	222.275	243.628		252.28	220.684	245.741	233.377	240.589	251.798
	205.791	254.401	225.655	113.919	235.937	203.595	198.031	202.29	225.642	230.644	107.804	232.374		232.061	245.957	248.685	217.758	220.899	249.858
	230.287	234.07	110.626	217.626	234.329	229.749	228.381	221.626	131.872	242.506	136.852	212.015		254.843	224.401	239.695	245.299	215.689	239.659
	229.777	251.283	92.727	216.513	214.94	224.127	230.788	231.49	218.025	240.929	122.776	230.649		233.54	217.926	254.141	249.117	227.49	239.675
	243.917	239.639	218.683	201.275	241.552	232.903	207.996	234.745	127.273	240.891	74.233	236.259		252.79	248.037	240.969	234.944	236.63	210.492
	236.395	231.726	200.756	160.92	238.561	235.6	227.59	229.68	168.543	242.472	0.454	212.467		253.104	237.013	228.371	247.978	243.81	233.575
	225.219	248.244	65.155	218.561	227.683	243.261	243.702	225.228	107.952	177.658	17.512	226.358		217.675	151.607	220.278	250.27	241.055	241.228
	194.119	237.894	208.826	210.824	245.256	235.801	187.556	226.98	14.521	234.648	213.676	224.071		229.086	240.084	218.482	240.8	223.615	245.916
	231.371	249.637	212.323	204.795	239.727	237.829	217.38	228.144	14.12	240.129	140.158	244.278		230.582	245.71	235.571	216.913	228.457	239.062
	247.237	242.126	198.569	221.44	237.142	234.361	233.938	247.524	108.747	212.204	115.306	206.489		227.463	199.327	239.889	219.163	208.922	254.893
	215.14	236.768	216.766	190.421	252.366	232.591	222.893	212.961	129.322	209.614	214.821	191.09				233.207	231.839	225.424	252.708
	239.08	216.909	168.135	208.512	212.631	225.841	117.044	237.179	121.668	241.651	1.912	205.065				231.649	226.85	241.688	236.07
	238.196	222.434	209.871	229.468	215.465	222.877	165.896	225.034	245.465	237.385	146.668	192.994				232.685	228.499	235.762	246.436
	241.34	238.278	48.464	188.839	250.218	243.595	229.929	246.231	222.807	218.015	131.934	162.915				250.118	251.945	250.928	254.532
	135.151	235.353	233.266	215.038	239.839	236.421	126.049	238.981	161.429	218.411	57.849	229.385				220.055	212.857	232.232	234.45
	233.717	233.346	223.508	183.793	240.937	242.189	145.88	204.527	22.507	212.688	196.43	235.386	Average	237.815	226.502	234.11	231.91	232.738	242.507
	240.467	221.813	88.473	218.853	243.579	223.171	10.017	220.777	108.934	246.333	87.376	224.127
	208.584	242.883	228.094	220.299	236.24	207.823	17.13	197.418	189.123	248.049	79.969	223.667
	226.096	232.251	129.414	88.638	234.24	238.739	201.285	232.179	131.051	243.495	0.055	219.115
	243.058	248.763	238.704	180.621	217.121	248.676	5.853	231.891	208.509	240.902	91.363	176.62
Average	219.891	240.446	173.213	200.064	235.444	230.866	185.994	226.59	174.87	233.22	129.895	217.521
	mRNA injection:
	24 hours post injection											48 hours post injection
	Replicate 1		Replicate 2		Replicate 3		Replicate 4		Replicate 5			Replicate 1		Replicate 2		Replicate 3		Replicate 4
	FHV-eGFP	mCherry	FHV-eGFP	mCherry	FHV-eGFP	mCherry	FHV-eGFP	mCherry	FHV-eGFP	mCherry		FHV-eGFP	mCherry	FHV-eGFP	mCherry	FHV-eGFP	mCherry	FHV-eGFP	mCherry
	222.494	218.663	224.536	244.085	237.371	248.287	215.152	219.537	237.484	225.154		223.458	233.909	199.856	237.802	230.882	233.774	204.71	226.197
	186.61	217.997	218.47	226.603	213.883	233.421	233.762	246.401	241.992	239.232		238.217	248.696	238.537	245.812	235.82	234.216	237.374	231.561
	228.001	249.513	248.697	236.794	245.961	222.613	233.003	236.447	231.404	248.543		244.403	250.214	230.186	246.156	244.666	234.307	228.916	232.686
	235.095	228.354	224.283	206.931	218.596	251.54	252.376	236.856	206.409	221.949		251.567	248.238	230.104	233.445	209.223	237.284	242.036	224.699
	210.523	247.458	204.04	219.634	234.919	238.578	225.493	231.782	220.946	225.817		228.579	244.417	231.796	229.713	230.664	227.262	230.374	242.057
	219.632	245.263	241.974	221.599	223.341	245.506	225.033	228.857	222.059	234.705		236.467	237.587	246.519	234.898	252.893	244.308	232.387	239.472
	227.054	217.536	232.559	210.938	240.975	231.535	214.656	230.482	228.494	245.092		244.533	241.047	236.993	238.213	236.806	244.528	235.626	235.43
	194.076	229.406	216.377	240.256	245.633	241.994	221.931	225.566	230.541	220.695		249.373	232.069	235.086	235.046	239.743	238.746	237.965	239.111
	202.212	233.317	216.884	214.943	238.008	236.722	211.28	231.371	214.92	231.209		227.194	251.145	233.665	242.888	229.222	233.174	232.601	244.332
	185.157	236.126	212.572	248.667	249.55	232.204	227.08	241.248	234.811	228.779		221.27	209.309	241.605	244.643	244.586	238.751	225.321	238.071
	202.483	220.05	242.737	248.509	211.686	249.216	221.216	229.221	216.092	237.091		227.361	235.551	232.219	242.881	229.12	231.722	236.203	239.482
	182.411	224.064	237.651	247.344	220.432	235.822	234.662	223.551	224.159	244.327		222.443	237.511	245.786	236.217	223.034	232.677	245.657	251.125
	213.075	221.846	184.722	213.39	226.448	234.823	249.463	237.76	211.503	225.744		248.513	223.383	244.081	241.439	233.325	231.779	204.768	250.181
	184.635	236.504	218.453	212.37	201.879	227.172	234.635	231.263	211.96	226.471		211.861	245.386	244.008	245.084	240.137	226.67	222.309	236.971
	189.72	219.494	227.334	240.601	202.203	232.573	240.437	233.09	214.118	241.57		208.302	241.659	219.539	236.951	230.978	230.699	233.226	243.681
	186.272	228.198	198.962	237.526	211.313	211.53	205.15	228.36	199.435	237.721		228.419	245.352	240.68	241.403	230.229	241.373	198.203	242.171
	159.111	228.505	213.317	217.486	222.404	239.478	204.025	224.701	227.73	224.854		222.57	233.867	211.128	248.475	220.571	235.537	212.097	226.737
	220.065	241.426	197.833	238.948	209.37	231.181	205.713	211.466	213.054	224.904		207.324	198.503	254.282	232.222	242.813	224.712	221.873	226.618
	178.205	222.353	198.942	208.602	207.923	219.539	192.271	238.475	225.054	231.989		238.215	228.283	177.414	229.995	249.274	245.534	222.178	251.649
	206.166	217.762	197.454	229.523	232.768	231.236	210.451	214.226	213.201	217.401		249.359	234.08	219.66	238.817	241.742	240.213	238.396	249.401
Average	201.65	229.192	217.89	228.237	224.733	234.748	222.889	230.033	221.268	231.662	Average	231.471	236.01	230.657	239.105	234.786	235.363	227.111	238.582
