## Supplementary material for "Characterization of RNA interference in the model cnidarian *Nematostella vectensis* reveals partial target silencing but lack of small RNA amplification": Supplementary file 3.xlsx

### Sheet: Sheet1
small RNA sequencing data
small RNA libraries
Read counts - spikeins	Replicate 1			Replicate 2			Replicate 3			Replicate 4
Spikein	Mock	actin::eGFP	WT	Mock	actin::eGFP	WT	Mock	actin::eGFP	WT	Mock	actin::eGFP	WT
lin-4-5p	255	246	281	212	173	136	145	59	106	176	124	147
miR-125a-5p	34	35	36	48	38	19	17	18	26	49	32	54
miR-148a-3p	1236	861	1582	3404	1993	3121	1634	628	1798	8570	5690	8594
miR-659-5p	17280	13777	25171	12120	9059	8468	9518	4935	12524	8222	5419	7347
Spikein average	4701.25	3729.75	6767.5	3946	2815.75	2936	2828.5	1410	3613.5	4254.25	2816.25	4035.5
Read counts - mapped to eGFP	496	13842	15850	139	4161	4744	18	4463	8049	22	993	1088
Reads mapped to eGFP normalized to spikeins	0.105504	3.71124	2.34208	0.0352255	1.47776	1.6158	0.0063638	3.16525	2.22748	0.0051713	0.352597	0.269607
Reads mapped to genome	9859592	7833241	11993005	18784939	12078033	14643241	19843614	8826369	16389361	13211394	9042415	11685254
Reads mapped to eGFP (RPM)	50.3063	1767.08	1321.6	7.39954	344.51	323.972	0.907093	505.644	491.111	1.66523	109.816	93.1088
RppH treatment libraries
Read counts - spikeins	Replicate 1				Replicate 2				Replicate 3
Spikein	actin::GFP_RppH	actin::eGFP_no enzyme	WT_RppH	WT_no enzyme	actin::GFP_RppH	actin::eGFP_no enzyme	WT_RppH	WT_no enzyme	actin::GFP_RppH	actin::eGFP_no enzyme	WT_RppH	WT_no enzyme
lin-4-5p	442	466	387	325	202	257	668	1109	454	411	946	968
miR-125a-5p	5509	5198	4876	4369	2707	3057	11798	18868	9183	7012	16782	16344
miR-148a-3p	133	101	99	74	61	43	112	179	95	59	114	70
miR-659-5p	6654	7230	6630	5863	3879	4407	16195	24135	11378	8514	21663	21471
Spikein average	3184.5	3248.75	2998	2657.75	1712.25	1941	7193.25	11072.8	5277.5	3999	9876.25	9713.25
Read counts - mapped to eGFP	5266	5890	4450	3786	2210	2492	7187	11237	3693	3347	4714	5807
Reads mapped to eGFP normalized to spikeins	1.65363	1.81301	1.48432	1.42451	1.2907	1.28387	0.999131	1.01483	0.699763	0.836959	0.477307	0.597843
Reads mapped to genome	21135206	20255088	19035522	15311479	12717552	10916011	15348530	12826223	9563329	5715053	10120887	12062018
Reads mapped to eGFP (RPM)	249.158	290.791	233.773	247.265	173.776	228.289	468.253	876.096	386.163	585.646	465.769	481.429
half-dsGFP libraries
Read counts - spikeins	Replicate 1		Replicate 2		Replicate 3
Spikein	half-dsGFP	full length-dsGFP	half-dsGFP	full length-dsGFP	half-dsGFP	full length-dsGFP
lin-4-5p	188	230	166	141	163	278
miR-125a-5p	7524	5456	4805	3885	5948	11467
miR-148a-3p	39	33	25	24	26	61
miR-659-5p	8251	7516	7039	5016	7239	15190
Spikein average	4000.5	3308.75	3008.75	2266.5	3344	6749
Read counts - mapped to eGFP	38550	84767	106338	37175	48072	73256
Reads mapped to eGFP normalized to spikeins	9.6363	25.619	35.3429	16.4019	14.3756	10.8543
Reads mapped to genome	1651613	1944555	2272664	1493867	1530025	2731199
Reads mapped to eGFP (RPM)	23340.8	43592	46790	24885.1	31419.1	26821.9
AGO2 Immunoprecipitation libraries
	Replicate 1		Replicate 2		Replicate 3
	AGO2	IgG	AGO2	IgG	AGO2	IgG
Read counts - mapped to eGFP	27478	77331	61151	9204	77331	3011
Reads mapped to genome	1716546	5548663	2124934	3719517	2592230	1250406
Reads mapped to eGFP (RPM)	16007.7	1421.78	28777.8	2474.51	29831.8	2408.02
TraPR libraries
	Replicate 1		Replicate 2		Replicate 3
	dsRNA injected	uninjected	dsRNA injected	uninjected	dsRNA injected	uninjected
Read counts - mapped to eGFP	66711	105	107541	137	93479	129
Reads mapped to genome	21912060	20526967	23823829	19330013	24124391	20716288
Reads mapped to eGFP (RPM)	3044.49	5.11522	4514.01	7.08742	3874.88	6.22698
