## Supplementary material for "Characterization of RNA interference in the model cnidarian *Nematostella vectensis* reveals partial target silencing but lack of small RNA amplification": Supplementary file 5.xlsx

### Sheet: Sheet1
Western blot band intensities
	AGO2		GAPDH		AGO2 normalized		GAPDH normalized
Date	NaCl	poly(I:C)	NaCl	poly(I:C)	NaCl	poly(I:C)	NaCl	poly(I:C)	AGO2/GAPDH in NaCl	AGO2/GAPDH in poly(I:C)
3.3.23	0.332	2.25	0.187	0.264	0.147556	1	0.708333	1	0.208314	1
18.3.21	0.789	2.1	0.333	0.271	0.375714	1	1	0.813814	0.375714	1.22878
30.3.23	1.55	5.1	0.636	0.493	0.303922	1	1	0.775157	0.303922	1.29006
16.8.23	1.61	3.51	2.16	1.95	0.458689	1	1	0.902778	0.458689	1.10769
1.12.23	0.215	0.72	0.0642	0.0347	0.298611	1	1	0.540498	0.298611	1.85014
17.12.23	0.211	0.5	0.453	0.258	0.422	1	1	0.569536	0.422	1.75581
31.12.23	0.0589	0.637	0.821	0.863	0.0924647	1	0.951333	1	0.0971949	1
	Dicer1		GAPDH		Dicer1 normalized		GAPDH normalized
Date	NaCl	poly(I:C)	NaCl	poly(I:C)	NaCl	poly(I:C)	NaCl	poly(I:C)	Dicer1/GAPDH in NaCl	Dicer1/GAPDH in poly(I:C)
3.3.23	0.331	3.77	0.454	0.247	0.0877984	1	1	0.544053	0.0877984	1.83806
22.3.21	0.56	4.75	0.215	0.227	0.117895	1	0.947137	1	0.124475	1
30.3.23	0.00939	0.0401	0.232	0.172	0.234165	1	1	0.741379	0.234165	1.34884
1.12.23	0.0119	0.128	0.848	0.861	0.0929688	1	0.984901	1	0.094394	1
17.12.23	0.275	1.82	3.39	1.96	0.151099	1	1	0.578171	0.151099	1.72959
31.12.23	0.0824	0.361	3.17	2.62	0.228255	1	1	0.826498	0.228255	1.20992
	AGO1		GAPDH		AGO1 normalized		GAPDH normalized
Date	NaCl	poly(I:C)	NaCl	poly(I:C)	NaCl	poly(I:C)	NaCl	poly(I:C)	AGO1/GAPDH in NaCl	AGO1/GAPDH in poly(I:C)
22.3.21	0.107	0.0709	0.0172	0.0265	1	0.662617	0.649057	1	1.5407	0.662617
24.4.23	1.44	0.971	0.378	0.546	1	0.674306	0.692308	1	1.44444	0.674306
18.7.23	1.63	1.39	1.95	2.4	1	0.852761	0.8125	1	1.23077	0.852761
1.12.23	0.368	0.0443	0.0642	0.0347	1	0.12038	1	0.540498	1	0.222721
17.12.23	0.149	0.0701	0.453	0.258	1	0.47047	1	0.569536	1	0.826057
31.12.23	0.0219	0.0334	0.821	0.863	0.655689	1	0.951333	1	0.689232	1
	GW182		GAPDH		GW182 normalized		GAPDH normalized
Date	NaCl	poly(I:C)	NaCl	poly(I:C)	NaCl	poly(I:C)	NaCl	poly(I:C)	GW182/GAPDH in NaCl	GW182/GAPDH in poly(I:C)
3.3.21	15.4	2.5	2.18	2.28	1	0.162338	0.95614	1	1.04587	0.162338
11.3.21	43.5	23.1	0.0205	0.0216	1	0.531034	0.949074	1	1.05366	0.531034
18.3.21	5.64	2.32	0.322	0.145	1	0.411348	1	0.450311	1	0.913475
18.7.23	13.2	8.76	1.97	1.59	1	0.663636	1	0.807107	1	0.822241
1.12.23	16	3.97	0.0642	0.0347	1	0.248125	1	0.540498	1	0.459067
17.12.23	29.4	12.7	0.453	0.258	1	0.431973	1	0.569536	1	0.758464
31.12.23	2.39	0.712	0.821	0.863	1	0.297908	0.951333	1	1.05116	0.297908
