## Supplementary material for "Characterization of RNA interference in the model cnidarian *Nematostella vectensis* reveals partial target silencing but lack of small RNA amplification": Supplementary file 6.xlsx

### Sheet: Sheet1
miRNAs read count
	Raw reads									Normalized to spikeins and filtered
	Replicate 1			Replicate 2			Replicate 3				Replicate 1			Replicate 2			Replicate 3
All miRNAs	Mock	actin::eGFP	WT	Mock	actin::eGFP	WT	Mock	actin::eGFP	WT	Filtered miRNA guides	Mock	actin::eGFP	WT	Mock	actin::eGFP	WT	Mock	actin::eGFP	WT
novel-nve-miR-10_guide	3	1	2	0	0	2	1	3	4	novel-nve-miR-10_guide	0.0006381	0	0.0003535	0.0002681	0	0.0021277	0.0002955	0.0006812	0.001107
novel-nve-miR-10_star	0	0	0	0	0	0	0	0	0	novel-nve-miR-102-1_guide	0	0	0	0.0013406	0.0003551	0	0	0.0020436	0.001107
novel-nve-miR-100-1_guide	0	0	0	2	0	0	2	2	0	novel-nve-miR-103-1_guide	0.0002127	0	0	0.0034855	0.0003551	0	0.0016254	0.0023842	0.0002767
novel-nve-miR-100-1_star	0	3	5	0	1	0	0	2	2	novel-nve-miR-12_guide	0	0.0005068	0.0007071	0	0	0.0028369	0.0004433	0.0006812	0.0022139
novel-nve-miR-101-1_guide	0	0	0	0	0	0	0	0	0	novel-nve-miR-14_guide	0.0012763	0.0002534	0.0007071	0.0209129	0.0134955	0.0205674	0.0134466	0.011921	0.0143905
novel-nve-miR-101-1_star	0	0	0	0	0	0	0	1	0	novel-nve-miR-20_guide	0.0017017	0.0012671	0.0049496	0.0042898	0.0007103	0.0113475	0.0028075	0.0010218	0.0030441
novel-nve-miR-102-1_guide	0	5	0	0	1	6	0	0	4	novel-nve-miR-24_guide	0	0	0	0	0.0003551	0.0014184	0.0019209	0	0.0005535
novel-nve-miR-102-1_star	0	0	0	0	0	0	0	0	0	novel-nve-miR-25_guide	0	0	0	0	0.0007103	0.0014184	0	0.0006812	0
novel-nve-miR-103-1_guide	1	13	11	0	1	7	0	0	1	novel-nve-miR-26_guide	0.0034034	0.0017739	0.0028284	0.006971	0.0014206	0.0028369	0.0022165	0.0023842	0.0099626
novel-nve-miR-103-1_star	0	19	23	0	5	4	0	10	0	novel-nve-miR-28_guide	0.0023398	0.0020274	0.003889	0.0037536	0.0017757	0.0042553	0.0014777	0.0006812	0.0033209
novel-nve-miR-11_guide	0	2	0	0	0	0	0	0	0	novel-nve-miR-32_guide	0.0004254	0.0007603	0.0010606	0.0008043	0.0007103	0.0007092	0.0001478	0	0
novel-nve-miR-11_star	0	0	0	0	0	0	0	0	0	novel-nve-miR-33_guide	0.0004254	0	0	0.0005362	0	0	0.0001478	0.0010218	0.0005535
novel-nve-miR-12_guide	0	0	3	2	0	2	2	4	8	novel-nve-miR-35_guide	0.0002127	0	0.0003535	0.0018768	0.0014206	0.0106383	0.002512	0.001703	0.001107
novel-nve-miR-12_star	4	11	22	0	5	10	9	9	18	novel-nve-miR-36-1_guide	0.0002127	0.0005068	0.0010606	0.0008043	0.0003551	0.0007092	0.0001478	0.0003406	0.0002767
novel-nve-miR-13_guide	0	0	5	0	0	0	1	0	0	novel-nve-miR-37_guide	0.0002127	0.0005068	0.0024748	0.0002681	0.0003551	0.0014184	0.0007388	0.001703	0.0016604
novel-nve-miR-13_star	0	0	0	0	0	0	0	0	0	novel-nve-miR-38_guide	0.399256	0.147491	0.589712	0.349085	0.133535	0.576596	0.25652	0.125681	0.392141
novel-nve-miR-14_guide	6	78	91	1	38	35	2	29	52	novel-nve-miR-39-1_guide	0.0202074	0.006589	0.044193	0.0243984	0.0106544	0.0397163	0.009457	0.0081744	0.0318251
novel-nve-miR-14_star	1	2	22	0	3	4	3	3	8	novel-nve-miR-42-a_guide	0.0006381	0.0012671	0.0021213	0	0.0007103	0.0007092	0.0017732	0.0006812	0.0030441
novel-nve-miR-15_guide	0	0	0	0	0	1	0	0	0	novel-nve-miR-43_guide	0.0008508	0.0002534	0	0	0.0003551	0.0007092	0.0001478	0	0.0005535
novel-nve-miR-15_star	0	0	0	0	0	1	0	0	0	novel-nve-miR-44-1_guide	0	0	0	0.0016087	0.0028412	0.0460993	0.0014777	0.0030654	0.0002767
novel-nve-miR-16_guide	0	1	0	0	0	0	0	0	0	novel-nve-miR-44-2_guide	0	0	0	0.0042898	0.0042617	0.0546099	0.0042852	0.0040872	0.0035976
novel-nve-miR-16_star	3	0	0	0	0	0	0	0	0	novel-nve-miR-46_guide	0	0	0.0010606	0	0.0003551	0.0007092	0	0	0.0008302
novel-nve-miR-18_guide	0	0	0	0	0	0	0	0	0	novel-nve-miR-48-1_guide	0.0002127	0.0007603	0	0.0034855	0.0007103	0.0028369	0.0016254	0.001703	0.0030441
novel-nve-miR-18_star	0	0	0	0	0	0	0	0	0	novel-nve-miR-48-2_guide	0.0002127	0	0	0.0008043	0.0003551	0	0.0002955	0	0.0005535
novel-nve-miR-19_guide	0	1	7	0	0	0	0	0	0	novel-nve-miR-49_guide	0.0236107	0.0108971	0.0611632	0.0316375	0.0156264	0.0971631	0.0155153	0.0163488	0.0844057
novel-nve-miR-19_star	0	2	0	0	1	0	1	0	2	novel-nve-miR-5_guide	0.0006381	0	0.0007071	0.0013406	0.0017757	0.0028369	0.0016254	0.0003406	0.0038744
novel-nve-miR-20_guide	8	16	19	5	2	3	14	16	11	novel-nve-miR-50_guide	0.0017017	0.0005068	0.0007071	0.0064347	0.0021309	0.0056738	0.0017732	0.0037466	0.0035976
novel-nve-miR-20_star	0	4	0	0	0	0	0	0	3	novel-nve-miR-51_guide	0.001489	0.0002534	0.0014142	0.0005362	0	0.0021277	0	0.0003406	0.0002767
novel-nve-miR-23_guide	0	0	0	0	0	0	0	0	0	novel-nve-miR-53_guide	0.0006381	0.0007603	0.0049496	0.0002681	0.0017757	0.0042553	0	0.0010218	0.0019372
novel-nve-miR-23_star	0	0	0	0	0	0	0	0	0	novel-nve-miR-54_guide	0.0008508	0.0005068	0.0010606	0	0.0003551	0.0042553	0.0020687	0	0.001107
novel-nve-miR-24_guide	0	0	13	0	1	0	0	2	2	novel-nve-miR-55_guide	0.0059559	0.0022808	0.0102528	0.0075072	0.0046169	0.0092199	0.0065017	0.0040872	0.0113463
novel-nve-miR-24_star	1	0	4	0	0	0	0	1	1	novel-nve-miR-56_guide	0	0.0002534	0.0007071	0.0016087	0.0017757	0.0035461	0.0008866	0.0010218	0.0038744
novel-nve-miR-25_guide	0	0	0	0	2	2	0	2	0	novel-nve-miR-57_guide	0.0146769	0.0068424	0.0159095	0.0088478	0.0081683	0.0106383	0.0124123	0.0037466	0.0199253
novel-nve-miR-25_star	0	0	0	0	0	1	1	1	0	novel-nve-miR-58_guide	0.0004254	0.0012671	0.0007071	0.0045579	0.0014206	0.0078014	0.005024	0.0023842	0.0049813
novel-nve-miR-26_guide	16	26	15	7	4	7	8	4	36	novel-nve-miR-59_guide	0.0021271	0.0106437	0.0452537	0.0048261	0.0202433	0.0425532	0.006945	0.008515	0.0166044
novel-nve-miR-26_star	4	2	2	1	1	0	0	2	0	novel-nve-miR-6_guide	0.0004254	0.0010137	0	0.0008043	0	0.0014184	0.0013299	0.0006812	0.0005535
novel-nve-miR-28_guide	11	14	10	8	5	2	11	6	12	novel-nve-miR-62_guide	0.0002127	0	0.0021213	0	0.0010654	0	0	0	0.0005535
novel-nve-miR-28_star	0	0	0	0	0	0	1	0	0	novel-nve-miR-69_guide	0.0031906	0.0027876	0.007778	0.0018768	0.0014206	0.0085106	0.0013299	0.0027248	0.0085789
novel-nve-miR-29_guide	0	0	0	0	0	0	0	0	0	novel-nve-miR-71_guide	0.0002127	0	0	0.0010725	0.0007103	0.0007092	0.0002955	0.0003406	0.0022139
novel-nve-miR-29_star	0	0	0	0	0	0	0	0	0	novel-nve-miR-73_guide	0.0023398	0.0032945	0.0014142	0.0032174	0.0035515	0.0028369	0.0028075	0.001703	0.0052581
novel-nve-miR-30_guide	0	0	2	0	1	0	2	0	0	novel-nve-miR-75_guide	0.0004254	0.0007603	0.0010606	0.0002681	0.0007103	0	0	0	0
novel-nve-miR-30_star	0	0	0	0	0	0	0	0	0	novel-nve-miR-78_guide	0.0002127	0.0007603	0.0024748	0.0013406	0.0014206	0.0070922	0.0007388	0.0023842	0.0058115
novel-nve-miR-32_guide	2	3	1	3	2	0	3	1	0	novel-nve-miR-81_guide	0.0004254	0	0.0028284	0.0002681	0	0.0021277	0	0	0.0013837
novel-nve-miR-32_star	0	2	7	0	0	0	3	0	1	novel-nve-miR-83_guide	0.0004254	0.0007603	0.0010606	0.0002681	0.0007103	0.0035461	0	0	0
novel-nve-miR-33_guide	2	2	1	0	0	3	0	0	2	novel-nve-miR-84_guide	0	0	0	0.0021449	0.0003551	0.0007092	0.0002955	0.0010218	0.0008302
novel-nve-miR-33_star	0	0	0	0	0	0	0	0	0	novel-nve-miR-85_guide	0.0004254	0.0005068	0	0.0016087	0	0.0007092	0.0002955	0	0
novel-nve-miR-34_guide	0	1	10	0	0	0	1	0	0	novel-nve-miR-88_guide	0.0010635	0.0002534	0.0014142	0.0010725	0.0028412	0.006383	0.0020687	0.0023842	0.0033209
novel-nve-miR-34_star	0	0	0	0	0	0	0	0	0	novel-nve-miR-9_guide	0.0019144	0.0002534	0.0007071	0.0010725	0.0014206	0.0035461	0.0016254	0.0006812	0.0055348
novel-nve-miR-35_guide	1	7	17	0	4	5	1	15	4	novel-nve-miR-93_guide	0.0008508	0.0007603	0.0035354	0.0018768	0.0028412	0.0021277	0.0008866	0	0.0033209
novel-nve-miR-35_star	0	0	0	0	0	0	0	0	0	novel-nve-miR-96_guide	0.0034034	0.0017739	0.0074244	0.0042898	0.0017757	0.0085106	0.0031031	0.0006812	0.0041511
novel-nve-miR-36-1_guide	1	3	1	2	1	1	3	1	1	novel-nve-miR-98_guide	0.0038288	0.0017739	0.0017677	0.0026811	0.002486	0.0042553	0.0047285	0.0027248	0.0033209
novel-nve-miR-36-1_star	0	0	0	0	0	0	0	0	0	nve-miR-100-5p	0.084871	0.218702	0.444759	0.0691735	0.164077	0.37234	0.0759512	0.18733	0.367787
novel-nve-miR-37_guide	1	1	5	2	1	5	7	2	6	nve-miR-2022-3p	0.0423292	0.0544856	0.0378292	0.0565722	0.0358697	0.0567376	0.0354636	0.0364441	0.0409575
novel-nve-miR-37_star	0	0	0	0	0	0	0	0	0	nve-miR-2023-3p	0	0.0012671	0.0028284	0.0018768	0	0.0049645	0.0008866	0.001703	0.0019372
novel-nve-miR-38_guide	1877	1302	1736	582	376	369	1668	813	1417	nve-miR-2024a-3p	0.0108482	0.0164724	0.0137882	0.0128695	0.0081683	0.0148936	0.009457	0.0098774	0.0166044
novel-nve-miR-38_star	0	0	0	0	0	0	0	0	0	nve-miR-2024e-3p	3.02983	2.3373	3.50893	2.3208	1.87588	3.19645	1.89863	1.6485	3.00484
novel-nve-miR-39-1_guide	95	91	64	26	30	24	125	56	115	nve-miR-2024f-5p	0.0918905	0.0848961	0.317483	0.0758764	0.0554026	0.146099	0.0672331	0.0470027	0.171302
novel-nve-miR-39-1_star	0	0	0	0	0	0	0	0	0	nve-miR-2024g-3p	0.0025525	0.0030411	0.0045961	0.0026811	0.0042617	0.0021277	0.0011821	0.0003406	0.0038744
novel-nve-miR-42-a_guide	3	0	12	5	2	2	6	1	11	nve-miR-2025-3p	0.0053177	0.0053218	0.0141418	0.0064347	0.0017757	0.0184397	0.0229036	0.013624	0.0199253
novel-nve-miR-42-a_star	0	0	0	0	0	0	0	0	0	nve-miR-2026-5p	0.0276522	0.0243284	0.0434859	0.060862	0.061085	0.119149	0.0353158	0.0701635	0.138647
novel-nve-miR-42-b_guide	0	0	0	0	0	0	0	0	0	nve-miR-2027-5p	0.26376	0.189052	0.369807	0.685301	0.362603	0.995745	0.321389	0.326635	0.620728
novel-nve-miR-42-b_star	0	0	0	0	0	0	0	0	0	nve-miR-2028-5p	0.226323	0.100608	0.181015	0.964676	0.312528	0.878014	0.695087	0.308583	0.285872
novel-nve-miR-43_guide	4	0	1	1	1	0	0	1	2	nve-miR-2029-3p	1.35326	0.627471	1.58494	3.13882	1.16097	3.31986	2.1983	1.07425	2.98713
novel-nve-miR-43_star	0	0	0	0	0	0	0	0	0	nve-miR-2030-3p	0.22058	0.279017	0.475871	0.174274	0.266359	0.429787	0.168157	0.195163	0.523592
novel-nve-miR-44-1_guide	0	6	10	0	8	9	0	65	1	nve-miR-2030-5p	0.0904015	0.0539787	0.103235	0.119043	0.03658	0.0744681	0.0848171	0.0412125	0.0929846
novel-nve-miR-44-1_star	0	0	0	0	0	0	0	0	0	nve-miR-2031-5p	0.0076575	0.0032945	0.0212127	0.0506736	0.017047	0.0524823	0.019505	0.008515	0.0315484
novel-nve-miR-44-2_guide	0	16	29	0	12	12	0	77	13	nve-miR-2032a-3p	0	0.0005068	0	0.0016087	0.0010654	0.0028369	0.0008866	0.0010218	0
novel-nve-miR-44-2_star	0	0	0	0	0	0	0	0	0	nve-miR-2032b-3p	0	0.0005068	0	0.0016087	0.0010654	0.0028369	0.0008866	0.0010218	0
novel-nve-miR-46_guide	0	0	0	0	1	0	3	1	3	nve-miR-2034-5p	0.0004254	0.0005068	0.0007071	0.0008043	0	0.0028369	0.0005911	0.0003406	0.001107
novel-nve-miR-46_star	0	0	0	0	0	0	0	0	0	nve-miR-2035-5p	0.599628	0.37481	0.6484	1.02554	0.711001	1.10567	0.923532	0.64782	1.07237
novel-nve-miR-47-1_star	0	0	0	0	1	0	3	1	3	nve-miR-2036-3p	0.0125499	0.0091232	0.02793	0.136738	0.0529166	0.180851	0.0661987	0.0493869	0.0780407
novel-nve-miR-47-1_guide	0	0	0	2	0	1	0	0	0	nve-miR-2037-3p	0.0012763	0.0015205	0.003889	0.0083115	0.0063926	0.0070922	0.0060584	0.0054496	0.0055348
novel-nve-miR-47-1_star	1	0	0	1	0	0	0	0	0	nve-miR-2038-3p	0	0	0	0.0002681	0	0	0.0004433	0	0.0016604
novel-nve-miR-48-1_guide	1	13	11	3	2	5	0	4	11	nve-miR-2039-3p	0.0008508	0	0.0003535	0.0005362	0.0014206	0.0049645	0.0005911	0	0.0008302
novel-nve-miR-48-1_star	0	0	0	0	0	0	0	0	0	nve-miR-2040a-3p	0.005105	0.0053218	0.0183843	0.0713185	0.0504306	0.126241	0.0404876	0.0487057	0.0606061
novel-nve-miR-48-2_guide	1	3	2	0	1	0	0	0	2	nve-miR-2040b-3p	0.0185057	0.0281298	0.0339403	0.0222535	0.0252153	0.0347518	0.0132989	0.0190736	0.042618
novel-nve-miR-48-2_star	0	0	0	0	0	0	0	0	0	nve-miR-2041b-3p	0.001489	0.0010137	0.0014142	0.0018768	0.0017757	0.0035461	0.0004433	0.001703	0.0033209
novel-nve-miR-49_guide	111	118	105	43	44	48	173	137	305	nve-miR-2042-3p	0	0.0002534	0.0003535	0.0018768	0.0003551	0	0.0004433	0.0010218	0
novel-nve-miR-49_star	0	0	0	0	0	0	0	1	0	nve-miR-2043a-5p	0.0012763	0.0002534	0.0003535	0.0034855	0.0003551	0.0028369	0.0016254	0.0010218	0.0005535
novel-nve-miR-5_guide	3	5	11	0	5	1	2	4	14	nve-miR-2045-5p	0.0238235	0.0124176	0.0226268	0.0554997	0.0273462	0.051773	0.0254156	0.0194142	0.0243531
novel-nve-miR-5_star	0	0	0	0	0	0	0	0	0	nve-miR-2046-5p	0.0136134	0.0055753	0.0205056	0.0201086	0.0117198	0.0163121	0.0193572	0.0064714	0.0332088
novel-nve-miR-50_guide	8	24	12	2	6	11	2	8	13	nve-miR-2047-3p	0	0.0002534	0.0929821	0	0.0003551	0.0312057	0.0020687	0.0132834	0.0406808
novel-nve-miR-50_star	0	0	0	0	0	0	0	0	0	nve-miR-2050-3p	0.0012763	0.0010137	0.0024748	0.0010725	0.0017757	0.0021277	0.0014777	0.0006812	0.0013837
novel-nve-miR-51_guide	7	2	0	1	0	1	4	3	1	nve-miR-9414-5p	0.470513	1.06133	2.34683	0.483142	1.09278	2.23901	0.39601	1.74046	2.70181
novel-nve-miR-51_star	0	0	1	0	0	0	0	1	0	nve-miR-9417	0.001489	0.0063355	0.0088386	0.0005362	0.0067478	0.0035461	0.0007388	0.0030654	0.0118998
novel-nve-miR-53_guide	3	1	0	3	5	3	14	6	7	nve-miR-9422	0.0002127	0	0.0003535	0.0037536	0.002486	0.0007092	0.0013299	0.0020436	0.0013837
novel-nve-miR-53_star	0	0	0	0	0	0	2	0	0	nve-miR-9425	0	0.0005068	0.0010606	0.0002681	0	0.0007092	0.0002955	0.0003406	0.0013837
novel-nve-miR-54_guide	4	0	14	2	1	0	3	6	4	nve-miR-9429-3p	0.0008508	0	0	0.0029493	0.0010654	0	0.0035464	0.0006812	0
novel-nve-miR-54_star	0	0	0	0	0	0	0	0	0	nve-miR-9431	0.0004254	0	0.0003535	0.0013406	0.0003551	0	0.0002955	0.0010218	0.0002767
novel-nve-miR-55_guide	28	28	44	9	13	12	29	13	41	nve-miR-9433	0.0029779	0.0032945	0.0056567	0.0064347	0.0017757	0.0021277	0.0016254	0.0037466	0.0030441
novel-nve-miR-55_star	0	1	1	1	1	2	3	0	8	nve-miR-9445	0	0	0.0003535	0.0010725	0.0003551	0	0.0005911	0	0
novel-nve-miR-56_guide	0	6	6	1	5	3	2	5	14	nve-miR-9446	0	0	0	0.0002681	0.0003551	0	0.0002955	0.0003406	0
novel-nve-miR-56_star	0	1	2	0	0	1	0	0	3	nve-miR-9448	0.0017017	0	0.0007071	0.0010725	0.0007103	0.0021277	0.0004433	0	0.0005535
novel-nve-miR-57_guide	69	33	84	27	23	11	45	15	72	nve-miR-9456	0.001489	0.0002534	0.0003535	0	0.0003551	0.0014184	0.0005911	0.0003406	0.0013837
novel-nve-miR-57_star	1	0	0	1	1	0	1	0	0	nve-miR-9457	0.0021271	0.0005068	0.0003535	0.0008043	0.0003551	0.0021277	0.0002955	0.0003406	0.0022139
novel-nve-miR-58_guide	2	17	34	5	4	7	2	11	18	sum	7.12279	5.72605	11.196	10.1154	6.61884	14.534	7.52168	6.76601	13.0707
novel-nve-miR-58_star	1	0	2	0	1	0	0	0	0
novel-nve-miR-59_guide	10	18	47	42	57	25	128	60	60
novel-nve-miR-59_star	0	0	0	0	0	0	0	0	0
novel-nve-miR-6_guide	2	3	9	4	0	2	0	2	2
novel-nve-miR-6_star	1	0	1	3	2	2	0	1	4
novel-nve-miR-62_guide	1	0	0	0	3	0	6	0	2
novel-nve-miR-62_star	0	0	0	0	0	0	0	0	0
novel-nve-miR-63_guide	0	0	2	0	1	0	0	0	0
novel-nve-miR-63_star	0	0	0	0	0	0	0	0	0
novel-nve-miR-66_guide	0	0	0	0	0	0	0	0	0
novel-nve-miR-66_star	0	0	0	0	0	0	0	0	0
novel-nve-miR-67_guide	0	0	0	0	0	0	0	0	0
novel-nve-miR-67_star	0	0	0	0	0	0	0	0	0
novel-nve-miR-68_guide	0	0	0	0	0	0	0	0	0
novel-nve-miR-68_star	0	0	0	0	0	0	0	0	0
novel-nve-miR-69_guide	15	7	9	11	4	8	22	12	31
novel-nve-miR-69_star	0	0	0	0	0	0	0	0	0
novel-nve-miR-70_guide	0	0	0	0	0	0	0	0	0
novel-nve-miR-70_star	0	0	0	0	0	0	0	0	0
novel-nve-miR-71_guide	1	4	2	0	2	1	0	1	8
novel-nve-miR-71_star	0	0	0	0	0	0	0	0	0
novel-nve-miR-72_guide	0	2	2	0	0	0	0	0	0
novel-nve-miR-72_star	0	0	1	0	0	0	1	0	0
novel-nve-miR-73_guide	11	12	19	13	10	5	4	4	19
novel-nve-miR-73_star	0	0	0	0	0	0	0	0	0
novel-nve-miR-74_guide	0	0	0	0	0	0	0	0	0
novel-nve-miR-74_star	0	0	0	0	0	0	0	0	0
novel-nve-miR-75_guide	2	1	0	3	2	0	3	0	0
novel-nve-miR-75_star	0	0	0	0	0	0	0	0	0
novel-nve-miR-76_guide	0	0	0	0	0	0	0	0	0
novel-nve-miR-76_star	0	0	0	0	0	0	0	0	0
novel-nve-miR-78_guide	1	5	5	3	4	7	7	10	21
novel-nve-miR-78_star	0	0	0	0	0	0	0	0	0
novel-nve-miR-79_guide	0	0	0	0	0	1	0	0	0
novel-nve-miR-79_star	0	0	0	0	0	0	0	0	0
novel-nve-miR-8_guide	0	0	0	0	1	0	0	0	2
novel-nve-miR-8_star	0	0	0	0	2	0	1	0	0
novel-nve-miR-80_guide	0	0	0	0	0	0	0	0	0
novel-nve-miR-80_star	0	0	0	0	0	0	0	0	0
novel-nve-miR-81_guide	2	1	0	0	0	0	8	3	5
novel-nve-miR-81_star	0	0	0	0	0	0	0	0	0
novel-nve-miR-82_guide	0	0	0	0	0	0	1	0	1
novel-nve-miR-82_star	0	0	0	0	0	0	0	0	0
novel-nve-miR-83_guide	2	1	0	3	2	0	3	5	0
novel-nve-miR-83_star	4	10	3	2	1	1	3	0	3
novel-nve-miR-84_guide	0	8	2	0	1	3	0	1	3
novel-nve-miR-84_star	0	0	0	0	0	0	0	0	0
novel-nve-miR-85_guide	2	6	2	2	0	0	0	1	0
novel-nve-miR-85_star	0	0	0	0	0	1	0	0	1
novel-nve-miR-86_guide	0	0	2	1	0	0	0	1	0
novel-nve-miR-86_star	0	0	0	0	0	0	0	0	0
novel-nve-miR-87_guide	0	0	0	0	0	0	0	0	0
novel-nve-miR-87_star	0	0	0	0	0	0	0	0	0
novel-nve-miR-88_guide	5	4	14	1	8	7	4	9	12
novel-nve-miR-88_star	1	3	4	0	2	1	1	5	7
novel-nve-miR-89_guide	0	0	0	0	0	0	0	0	0
novel-nve-miR-89_star	2	0	1	0	0	0	0	0	0
novel-nve-miR-9_guide	9	4	11	1	4	2	2	5	20
novel-nve-miR-9_star	0	11	4	0	2	3	0	2	11
novel-nve-miR-91_guide	0	0	0	0	0	0	1	1	0
novel-nve-miR-91_star	0	0	0	0	0	0	0	0	0
novel-nve-miR-92_guide	0	0	0	0	0	0	0	0	0
novel-nve-miR-92_star	0	0	0	0	0	0	0	0	0
novel-nve-miR-93_guide	4	7	6	3	8	0	10	3	12
novel-nve-miR-93_star	0	0	0	0	0	0	0	0	0
novel-nve-miR-94_guide	0	0	0	0	0	0	0	0	0
novel-nve-miR-94_star	0	0	0	0	0	0	0	0	0
novel-nve-miR-95_guide	0	0	0	0	0	0	0	0	0
novel-nve-miR-95_star	0	0	0	0	0	0	0	0	0
novel-nve-miR-96_guide	16	16	21	7	5	2	21	12	15
novel-nve-miR-96_star	0	0	0	1	0	0	0	0	1
novel-nve-miR-97_guide	0	0	0	0	0	0	0	0	0
novel-nve-miR-97_star	0	0	0	0	0	0	0	0	0
novel-nve-miR-98_guide	18	10	32	7	7	8	5	6	12
novel-nve-miR-98_star	0	0	0	0	0	0	0	0	0
novel-nve-miR-99-1_guide	0	0	0	0	0	0	0	0	0
novel-nve-miR-99-1_star	0	0	0	0	0	0	0	0	0
nve-miR-100-3p	4	8	7	2	0	1	3	2	14
nve-miR-100-5p	399	258	514	863	462	550	1258	525	1329
nve-miR-2022-3p	199	211	240	215	101	107	107	80	148
nve-miR-2022-5p	69	32	65	17	17	8	47	25	54
nve-miR-2023-3p	0	7	6	5	0	5	8	7	7
nve-miR-2023-5p	1	4	5	1	0	1	0	1	1
nve-miR-2024a-3p	51	48	64	65	23	29	39	21	60
nve-miR-2024a-5p	0	0	1	0	0	0	3	0	1
nve-miR-2024e-3p	14244	8656	12849	9223	5282	4840	9925	4507	10858
nve-miR-2024e-5p	659	298	448	602	192	188	1736	290	874
nve-miR-2024f-3p	73	57	67	65	38	33	71	39	67
nve-miR-2024f-5p	432	283	455	335	156	138	898	206	619
nve-miR-2024g-3p	12	10	8	12	12	1	13	3	14
nve-miR-2024g-5p	0	0	1	0	0	0	3	0	1
nve-miR-2025-3p	25	24	155	21	5	40	40	26	72
nve-miR-2025-5p	0	0	1	1	0	0	0	0	0
nve-miR-2026-3p	4	28	11	3	1	39	3	3	57
nve-miR-2026-5p	130	227	239	96	172	206	123	168	501
nve-miR-2027-3p	0	4	3	0	0	0	0	0	1
nve-miR-2027-5p	1240	2556	2175	746	1021	959	1046	1404	2243
nve-miR-2028-3p	150	364	493	85	209	161	194	303	390
nve-miR-2028-5p	1064	3598	4704	397	880	906	512	1238	1033
nve-miR-2029-3p	6362	11707	14877	2476	3269	3154	4483	4681	10794
nve-miR-2029-5p	128	95	143	63	70	78	83	92	105
nve-miR-2030-3p	1037	650	1138	1101	750	573	1346	606	1892
nve-miR-2030-5p	425	444	574	213	103	121	292	105	336
nve-miR-2031-3p	0	9	0	0	1	0	0	0	4
nve-miR-2031-5p	36	189	132	13	48	25	60	74	114
nve-miR-2032a-3p	0	6	6	2	3	3	0	4	0
nve-miR-2032a-5p	0	0	0	0	0	0	0	0	0
nve-miR-2032b-3p	0	6	6	2	3	3	0	4	0
nve-miR-2032b-5p	0	0	0	0	0	0	0	0	0
nve-miR-2034-3p	0	0	0	0	0	0	1	0	2
nve-miR-2034-5p	2	3	4	2	0	1	2	4	4
nve-miR-2035-3p	23	44	59	22	38	27	16	27	23
nve-miR-2035-5p	2819	3825	6250	1479	2002	1902	1834	1559	3875
nve-miR-2036-3p	59	510	448	36	149	145	79	255	282
nve-miR-2036-5p	82	545	547	40	143	128	54	218	279
nve-miR-2037-3p	6	31	41	6	18	16	11	10	20
nve-miR-2037-5p	0	0	2	0	1	0	0	0	0
nve-miR-2038-3p	0	1	3	0	0	0	0	0	6
nve-miR-2038-5p	0	0	0	0	0	0	0	1	0
nve-miR-2039-3p	4	2	4	0	4	0	1	7	3
nve-miR-2039-5p	0	0	0	0	0	0	0	0	0
nve-miR-2040a-3p	24	266	274	21	142	143	52	178	219
nve-miR-2040a-5p	3	34	53	9	31	38	8	41	37
nve-miR-2040b-3p	87	83	90	111	71	56	96	49	154
nve-miR-2040b-5p	16	21	19	13	12	3	10	8	16
nve-miR-2041b-3p	7	7	3	4	5	5	4	5	12
nve-miR-2042-3p	0	7	3	1	1	3	1	0	0
nve-miR-2042-5p	0	1	3	0	1	1	0	0	0
nve-miR-2043a-3p	1	5	10	1	1	3	2	4	11
nve-miR-2043a-5p	6	13	11	1	1	3	1	4	2
nve-miR-2045-3p	186	358	399	113	234	170	169	226	370
nve-miR-2045-5p	112	207	172	49	77	57	64	73	88
nve-miR-2046-3p	0	1	0	1	0	0	0	3	0
nve-miR-2046-5p	64	75	131	22	33	19	58	23	120
nve-miR-2047-3p	0	0	14	1	1	39	263	44	147
nve-miR-2047-5p	0	0	1	0	0	0	2	0	0
nve-miR-2050-3p	6	4	10	4	5	2	7	3	5
nve-miR-2050-5p	0	0	0	0	0	0	0	0	0
nve-miR-9413	1	1	0	0	0	0	0	0	0
nve-miR-9414-3p	45	40	30	40	41	56	71	29	47
nve-miR-9414-5p	2212	1802	2680	4188	3077	5110	6638	3157	9763
nve-miR-9417	7	2	5	25	19	9	25	5	43
nve-miR-9422	1	14	9	0	7	6	1	1	5
nve-miR-9424a	0	0	0	0	0	0	0	0	0
nve-miR-9424b	0	0	0	0	0	0	0	0	0
nve-miR-9425	0	1	2	2	0	1	3	1	5
nve-miR-9428	0	0	0	0	0	1	0	0	2
nve-miR-9429-3p	4	11	24	0	3	2	0	0	0
nve-miR-9429-5p	0	0	0	0	0	0	0	0	0
nve-miR-9431	2	5	2	0	1	3	1	0	1
nve-miR-9433	14	24	11	13	5	11	16	3	11
nve-miR-9435	0	0	0	0	0	0	0	0	0
nve-miR-9442	0	0	0	0	0	0	0	0	0
nve-miR-9445	0	4	4	0	1	0	1	0	0
nve-miR-9446	0	1	2	0	1	1	0	0	0
nve-miR-9448	8	4	3	0	2	0	2	3	2
nve-miR-9449	0	0	0	1	0	0	0	0	0
nve-miR-9453	0	0	0	0	0	0	0	0	0
nve-miR-9455	0	0	0	0	0	0	0	0	0
nve-miR-9456	7	0	4	1	1	1	1	2	5
nve-miR-9457	10	3	2	2	1	1	1	3	8
