## Supplementary material for "Characterization of RNA interference in the model cnidarian *Nematostella vectensis* reveals partial target silencing but lack of small RNA amplification": Supplementary file 7.xlsx

### Sheet: Sheet1
miRNAs read count - AGO isolated libraries
	TraPR libraries									AGO2 IP libraries
	Raw reads				Normalized reads (RPM)					Raw reads				Normalized reads (RPM)
All miRNAs	dsRNA injected replicate 1	dsRNA injected replicate 2	dsRNA injected replicate 3		dsRNA injected replicate 1	dsRNA injected replicate 2	dsRNA injected replicate 3		All miRNAs	AGO2 IP replicate 1	AGO2 IP replicate 2	AGO2 IP replicate 3		AGO2 IP replicate 1	AGO2 IP replicate 2	AGO2 IP replicate 3
novel-nve-miR-10_guide	6	9	10		0.273822	0.377773	0.414518		novel-nve-miR-10_guide	3	2	6		1.7477	0.941206	2.31461
novel-nve-miR-10_star	0	0	0		0	0	0		novel-nve-miR-10_star	0	0	0		0	0	0
novel-nve-miR-100-1_guide	2	0	2		0.0912739	0	0.0829036		novel-nve-miR-100-1_guide	0	0	0		0	0	0
novel-nve-miR-100-1_star	0	0	0		0	0	0		novel-nve-miR-100-1_star	0	0	0		0	0	0
novel-nve-miR-101-1_guide	0	0	0		0	0	0		novel-nve-miR-101-1_guide	0	0	0		0	0	0
novel-nve-miR-101-1_star	0	0	0		0	0	0		novel-nve-miR-101-1_star	0	3	0		0	1.41181	0
novel-nve-miR-102-1_guide	7	10	9		0.319459	0.419748	0.373066		novel-nve-miR-102-1_guide	3	0	12		1.7477	0	4.62922
novel-nve-miR-102-1_star	2	1	0		0.0912739	0.0419748	0		novel-nve-miR-102-1_star	0	0	0		0	0	0
novel-nve-miR-103-1_guide	7	15	14		0.319459	0.629622	0.580326		novel-nve-miR-103-1_guide	6	13	25		3.49539	6.11784	9.64421
novel-nve-miR-103-1_star	1	1	3		0.045637	0.0419748	0.124355		novel-nve-miR-103-1_star	0	0	2		0	0	0.771536
novel-nve-miR-11_guide	0	1	0		0	0.0419748	0		novel-nve-miR-11_guide	0	0	0		0	0	0
novel-nve-miR-11_star	0	0	0		0	0	0		novel-nve-miR-11_star	0	0	0		0	0	0
novel-nve-miR-12_guide	1	2	3		0.045637	0.0839496	0.124355		novel-nve-miR-12_guide	1	0	0		0.582565	0	0
novel-nve-miR-12_star	1	3	0		0.045637	0.125924	0		novel-nve-miR-12_star	0	0	0		0	0	0
novel-nve-miR-13_guide	1	2	4		0.045637	0.0839496	0.165807		novel-nve-miR-13_guide	0	0	0		0	0	0
novel-nve-miR-13_star	0	0	0		0	0	0		novel-nve-miR-13_star	0	0	0		0	0	0
novel-nve-miR-14_guide	6	21	19		0.273822	0.88147	0.787585		novel-nve-miR-14_guide	1	1	9		0.582565	0.470603	3.47191
novel-nve-miR-14_star	1	1	4		0.045637	0.0419748	0.165807		novel-nve-miR-14_star	0	0	0		0	0	0
novel-nve-miR-15_guide	3	0	1		0.136911	0	0.0414518		novel-nve-miR-15_guide	0	0	0		0	0	0
novel-nve-miR-15_star	1	2	0		0.045637	0.0839496	0		novel-nve-miR-15_star	0	0	0		0	0	0
novel-nve-miR-16_guide	0	0	0		0	0	0		novel-nve-miR-16_guide	0	0	0		0	0	0
novel-nve-miR-16_star	0	0	0		0	0	0		novel-nve-miR-16_star	0	0	0		0	0	0
novel-nve-miR-18_guide	0	0	0		0	0	0		novel-nve-miR-18_guide	0	0	0		0	0	0
novel-nve-miR-18_star	0	0	0		0	0	0		novel-nve-miR-18_star	0	0	2		0	0	0.771536
novel-nve-miR-19_guide	5	2	3		0.228185	0.0839496	0.124355		novel-nve-miR-19_guide	2	1	0		1.16513	0.470603	0
novel-nve-miR-19_star	0	0	0		0	0	0		novel-nve-miR-19_star	0	0	0		0	0	0
novel-nve-miR-20_guide	59	45	56		2.69258	1.88887	2.3213		novel-nve-miR-20_guide	52	37	44		30.2934	17.4123	16.9738
novel-nve-miR-20_star	0	1	0		0	0.0419748	0		novel-nve-miR-20_star	0	0	0		0	0	0
novel-nve-miR-23_guide	0	0	2		0	0	0.0829036		novel-nve-miR-23_guide	0	0	0		0	0	0
novel-nve-miR-23_star	0	0	0		0	0	0		novel-nve-miR-23_star	0	0	0		0	0	0
novel-nve-miR-24_guide	4	6	1		0.182548	0.251849	0.0414518		novel-nve-miR-24_guide	0	2	0		0	0.941206	0
novel-nve-miR-24_star	2	0	2		0.0912739	0	0.0829036		novel-nve-miR-24_star	1	0	0		0.582565	0	0
novel-nve-miR-25_guide	0	0	1		0	0	0.0414518		novel-nve-miR-25_guide	0	0	2		0	0	0.771536
novel-nve-miR-25_star	0	0	1		0	0	0.0414518		novel-nve-miR-25_star	0	0	2		0	0	0.771536
novel-nve-miR-26_guide	46	34	68		2.0993	1.42714	2.81872		novel-nve-miR-26_guide	11	0	11		6.40822	0	4.24345
novel-nve-miR-26_star	2	6	10		0.0912739	0.251849	0.414518		novel-nve-miR-26_star	0	0	0		0	0	0
novel-nve-miR-28_guide	11	4	15		0.502007	0.167899	0.621777		novel-nve-miR-28_guide	7	0	0		4.07796	0	0
novel-nve-miR-28_star	0	0	0		0	0	0		novel-nve-miR-28_star	0	0	0		0	0	0
novel-nve-miR-29_guide	0	0	0		0	0	0		novel-nve-miR-29_guide	0	0	0		0	0	0
novel-nve-miR-29_star	0	0	0		0	0	0		novel-nve-miR-29_star	0	0	0		0	0	0
novel-nve-miR-30_guide	4	10	7		0.182548	0.419748	0.290163		novel-nve-miR-30_guide	6	3	6		3.49539	1.41181	2.31461
novel-nve-miR-30_star	0	0	0		0	0	0		novel-nve-miR-30_star	0	0	0		0	0	0
novel-nve-miR-32_guide	2	6	5		0.0912739	0.251849	0.207259		novel-nve-miR-32_guide	0	0	0		0	0	0
novel-nve-miR-32_star	0	0	0		0	0	0		novel-nve-miR-32_star	0	0	0		0	0	0
novel-nve-miR-33_guide	2	2	7		0.0912739	0.0839496	0.290163		novel-nve-miR-33_guide	0	2	0		0	0.941206	0
novel-nve-miR-33_star	0	0	0		0	0	0		novel-nve-miR-33_star	0	0	0		0	0	0
novel-nve-miR-34_guide	0	0	0		0	0	0		novel-nve-miR-34_guide	3	0	13		1.7477	0	5.01499
novel-nve-miR-34_star	0	0	0		0	0	0		novel-nve-miR-34_star	0	0	0		0	0	0
novel-nve-miR-35_guide	3	11	13		0.136911	0.461723	0.538874		novel-nve-miR-35_guide	2	6	6		1.16513	2.82362	2.31461
novel-nve-miR-35_star	0	0	0		0	0	0		novel-nve-miR-35_star	0	0	0		0	0	0
novel-nve-miR-36-1_guide	5	8	5		0.228185	0.335798	0.207259		novel-nve-miR-36-1_guide	0	0	0		0	0	0
novel-nve-miR-36-1_star	0	0	0		0	0	0		novel-nve-miR-36-1_star	0	0	0		0	0	0
novel-nve-miR-37_guide	0	3	1		0	0.125924	0.0414518		novel-nve-miR-37_guide	0	6	0		0	2.82362	0
novel-nve-miR-37_star	0	0	0		0	0	0		novel-nve-miR-37_star	0	0	0		0	0	0
novel-nve-miR-38_guide	113	148	123		5.15698	6.21227	5.09857		novel-nve-miR-38_guide	14	31	57		8.15591	14.5887	21.9888
novel-nve-miR-38_star	0	0	0		0	0	0		novel-nve-miR-38_star	0	0	0		0	0	0
novel-nve-miR-39-1_guide	37	36	61		1.68857	1.51109	2.52856		novel-nve-miR-39-1_guide	24	18	57		13.9816	8.47085	21.9888
novel-nve-miR-39-1_star	0	0	0		0	0	0		novel-nve-miR-39-1_star	0	0	0		0	0	0
novel-nve-miR-42-a_guide	2	2	1		0.0912739	0.0839496	0.0414518		novel-nve-miR-42-a_guide	0	2	0		0	0.941206	0
novel-nve-miR-42-a_star	0	0	0		0	0	0		novel-nve-miR-42-a_star	0	0	0		0	0	0
novel-nve-miR-42-b_guide	4	0	0		0.182548	0	0		novel-nve-miR-42-b_guide	0	0	0		0	0	0
novel-nve-miR-42-b_star	0	0	0		0	0	0		novel-nve-miR-42-b_star	0	0	0		0	0	0
novel-nve-miR-43_guide	2	8	10		0.0912739	0.335798	0.414518		novel-nve-miR-43_guide	0	3	8		0	1.41181	3.08615
novel-nve-miR-43_star	0	0	0		0	0	0		novel-nve-miR-43_star	0	0	0		0	0	0
novel-nve-miR-44-1_guide	5	7	17		0.228185	0.293823	0.704681		novel-nve-miR-44-1_guide	1	5	12		0.582565	2.35301	4.62922
novel-nve-miR-44-1_star	0	0	0		0	0	0		novel-nve-miR-44-1_star	0	0	0		0	0	0
novel-nve-miR-44-2_guide	8	12	24		0.365096	0.503697	0.994844		novel-nve-miR-44-2_guide	2	8	13		1.16513	3.76482	5.01499
novel-nve-miR-44-2_star	0	0	0		0	0	0		novel-nve-miR-44-2_star	0	0	0		0	0	0
novel-nve-miR-46_guide	1	1	1		0.045637	0.0419748	0.0414518		novel-nve-miR-46_guide	0	0	0		0	0	0
novel-nve-miR-46_star	0	0	0		0	0	0		novel-nve-miR-46_star	0	0	0		0	0	0
novel-nve-miR-47-1_star	1	1	1		0.045637	0.0419748	0.0414518		novel-nve-miR-47-1_star	0	0	0		0	0	0
novel-nve-miR-47-1_guide	0	3	0		0	0.125924	0		novel-nve-miR-47-1_guide	0	0	0		0	0	0
novel-nve-miR-47-1_star	1	0	0		0.045637	0	0		novel-nve-miR-47-1_star	0	0	0		0	0	0
novel-nve-miR-48-1_guide	0	7	7		0	0.293823	0.290163		novel-nve-miR-48-1_guide	2	5	3		1.16513	2.35301	1.1573
novel-nve-miR-48-1_star	0	0	0		0	0	0		novel-nve-miR-48-1_star	0	0	0		0	0	0
novel-nve-miR-48-2_guide	0	1	1		0	0.0419748	0.0414518		novel-nve-miR-48-2_guide	0	0	0		0	0	0
novel-nve-miR-48-2_star	0	0	0		0	0	0		novel-nve-miR-48-2_star	0	0	0		0	0	0
novel-nve-miR-49_guide	36	98	105		1.64293	4.11353	4.35244		novel-nve-miR-49_guide	11	48	132		6.40822	22.5889	50.9214
novel-nve-miR-49_star	0	0	0		0	0	0		novel-nve-miR-49_star	0	0	0		0	0	0
novel-nve-miR-5_guide	96	129	157		4.38115	5.41475	6.50794		novel-nve-miR-5_guide	9	28	31		5.24309	13.1769	11.9588
novel-nve-miR-5_star	0	1	0		0	0.0419748	0		novel-nve-miR-5_star	0	0	0		0	0	0
novel-nve-miR-50_guide	2	3	9		0.0912739	0.125924	0.373066		novel-nve-miR-50_guide	6	5	7		3.49539	2.35301	2.70038
novel-nve-miR-50_star	0	0	0		0	0	0		novel-nve-miR-50_star	0	0	0		0	0	0
novel-nve-miR-51_guide	6	6	4		0.273822	0.251849	0.165807		novel-nve-miR-51_guide	5	1	0		2.91283	0.470603	0
novel-nve-miR-51_star	0	1	0		0	0.0419748	0		novel-nve-miR-51_star	0	0	0		0	0	0
novel-nve-miR-53_guide	11	12	16		0.502007	0.503697	0.663229		novel-nve-miR-53_guide	0	3	3		0	1.41181	1.1573
novel-nve-miR-53_star	0	0	0		0	0	0		novel-nve-miR-53_star	0	0	0		0	0	0
novel-nve-miR-54_guide	17	9	7		0.775828	0.377773	0.290163		novel-nve-miR-54_guide	1	7	0		0.582565	3.29422	0
novel-nve-miR-54_star	0	0	0		0	0	0		novel-nve-miR-54_star	0	0	0		0	0	0
novel-nve-miR-55_guide	26	44	41		1.18656	1.84689	1.69952		novel-nve-miR-55_guide	9	32	14		5.24309	15.0593	5.40076
novel-nve-miR-55_star	12	8	7		0.547644	0.335798	0.290163		novel-nve-miR-55_star	16	15	15		9.32104	7.05904	5.78652
novel-nve-miR-56_guide	2	0	3		0.0912739	0	0.124355		novel-nve-miR-56_guide	1	0	0		0.582565	0	0
novel-nve-miR-56_star	1	2	2		0.045637	0.0839496	0.0829036		novel-nve-miR-56_star	0	0	1		0	0	0.385768
novel-nve-miR-57_guide	2	1	5		0.0912739	0.0419748	0.207259		novel-nve-miR-57_guide	6	3	1		3.49539	1.41181	0.385768
novel-nve-miR-57_star	0	2	3		0	0.0839496	0.124355		novel-nve-miR-57_star	0	7	0		0	3.29422	0
novel-nve-miR-58_guide	1	0	1		0.045637	0	0.0414518		novel-nve-miR-58_guide	4	2	6		2.33026	0.941206	2.31461
novel-nve-miR-58_star	1	2	1		0.045637	0.0839496	0.0414518		novel-nve-miR-58_star	0	6	0		0	2.82362	0
novel-nve-miR-59_guide	15	58	53		0.684555	2.43454	2.19695		novel-nve-miR-59_guide	42	27	24		24.4677	12.7063	9.25844
novel-nve-miR-59_star	2	1	2		0.0912739	0.0419748	0.0829036		novel-nve-miR-59_star	0	0	0		0	0	0
novel-nve-miR-6_guide	4	4	6		0.182548	0.167899	0.248711		novel-nve-miR-6_guide	0	0	0		0	0	0
novel-nve-miR-6_star	0	0	0		0	0	0		novel-nve-miR-6_star	0	0	0		0	0	0
novel-nve-miR-62_guide	3	0	8		0.136911	0	0.331615		novel-nve-miR-62_guide	0	0	0		0	0	0
novel-nve-miR-62_star	0	0	0		0	0	0		novel-nve-miR-62_star	0	0	0		0	0	0
novel-nve-miR-63_guide	0	0	0		0	0	0		novel-nve-miR-63_guide	0	2	0		0	0.941206	0
novel-nve-miR-63_star	0	0	0		0	0	0		novel-nve-miR-63_star	0	0	0		0	0	0
novel-nve-miR-66_guide	0	0	0		0	0	0		novel-nve-miR-66_guide	0	0	0		0	0	0
novel-nve-miR-66_star	0	0	0		0	0	0		novel-nve-miR-66_star	0	0	0		0	0	0
novel-nve-miR-67_guide	0	0	0		0	0	0		novel-nve-miR-67_guide	0	0	0		0	0	0
novel-nve-miR-67_star	0	0	0		0	0	0		novel-nve-miR-67_star	0	0	0		0	0	0
novel-nve-miR-68_guide	0	0	2		0	0	0.0829036		novel-nve-miR-68_guide	0	0	0		0	0	0
novel-nve-miR-68_star	0	0	0		0	0	0		novel-nve-miR-68_star	0	0	0		0	0	0
novel-nve-miR-69_guide	16	13	21		0.730192	0.545672	0.870488		novel-nve-miR-69_guide	22	22	28		12.8164	10.3533	10.8015
novel-nve-miR-69_star	0	0	0		0	0	0		novel-nve-miR-69_star	0	0	0		0	0	0
novel-nve-miR-70_guide	0	1	0		0	0.0419748	0		novel-nve-miR-70_guide	0	0	0		0	0	0
novel-nve-miR-70_star	0	0	0		0	0	0		novel-nve-miR-70_star	0	0	0		0	0	0
novel-nve-miR-71_guide	0	3	2		0	0.125924	0.0829036		novel-nve-miR-71_guide	0	5	0		0	2.35301	0
novel-nve-miR-71_star	0	0	0		0	0	0		novel-nve-miR-71_star	0	0	0		0	0	0
novel-nve-miR-72_guide	2	2	0		0.0912739	0.0839496	0		novel-nve-miR-72_guide	0	0	0		0	0	0
novel-nve-miR-72_star	0	0	0		0	0	0		novel-nve-miR-72_star	0	0	0		0	0	0
novel-nve-miR-73_guide	4	9	5		0.182548	0.377773	0.207259		novel-nve-miR-73_guide	0	1	0		0	0.470603	0
novel-nve-miR-73_star	0	0	0		0	0	0		novel-nve-miR-73_star	0	0	0		0	0	0
novel-nve-miR-74_guide	0	0	0		0	0	0		novel-nve-miR-74_guide	0	0	0		0	0	0
novel-nve-miR-74_star	0	0	0		0	0	0		novel-nve-miR-74_star	0	0	0		0	0	0
novel-nve-miR-75_guide	7	0	1		0.319459	0	0.0414518		novel-nve-miR-75_guide	0	0	0		0	0	0
novel-nve-miR-75_star	0	0	0		0	0	0		novel-nve-miR-75_star	0	0	0		0	0	0
novel-nve-miR-76_guide	0	0	0		0	0	0		novel-nve-miR-76_guide	0	0	0		0	0	0
novel-nve-miR-76_star	0	0	0		0	0	0		novel-nve-miR-76_star	0	0	0		0	0	0
novel-nve-miR-78_guide	6	6	4		0.273822	0.251849	0.165807		novel-nve-miR-78_guide	0	0	0		0	0	0
novel-nve-miR-78_star	0	0	0		0	0	0		novel-nve-miR-78_star	0	0	0		0	0	0
novel-nve-miR-79_guide	0	0	0		0	0	0		novel-nve-miR-79_guide	6	0	0		3.49539	0	0
novel-nve-miR-79_star	0	0	0		0	0	0		novel-nve-miR-79_star	0	0	0		0	0	0
novel-nve-miR-8_guide	1	1	1		0.045637	0.0419748	0.0414518		novel-nve-miR-8_guide	0	0	0		0	0	0
novel-nve-miR-8_star	2	0	0		0.0912739	0	0		novel-nve-miR-8_star	0	0	0		0	0	0
novel-nve-miR-80_guide	0	1	0		0	0.0419748	0		novel-nve-miR-80_guide	0	4	0		0	1.88241	0
novel-nve-miR-80_star	0	0	0		0	0	0		novel-nve-miR-80_star	0	0	0		0	0	0
novel-nve-miR-81_guide	0	0	2		0	0	0.0829036		novel-nve-miR-81_guide	0	0	0		0	0	0
novel-nve-miR-81_star	0	0	0		0	0	0		novel-nve-miR-81_star	0	0	0		0	0	0
novel-nve-miR-82_guide	0	0	0		0	0	0		novel-nve-miR-82_guide	0	0	0		0	0	0
novel-nve-miR-82_star	0	0	0		0	0	0		novel-nve-miR-82_star	0	0	0		0	0	0
novel-nve-miR-83_guide	0	1	2		0	0.0419748	0.0829036		novel-nve-miR-83_guide	0	0	0		0	0	0
novel-nve-miR-83_star	1	3	1		0.045637	0.125924	0.0414518		novel-nve-miR-83_star	2	0	0		1.16513	0	0
novel-nve-miR-84_guide	18	19	13		0.821465	0.797521	0.538874		novel-nve-miR-84_guide	4	0	0		2.33026	0	0
novel-nve-miR-84_star	0	2	0		0	0.0839496	0		novel-nve-miR-84_star	0	0	0		0	0	0
novel-nve-miR-85_guide	0	0	0		0	0	0		novel-nve-miR-85_guide	2	1	0		1.16513	0.470603	0
novel-nve-miR-85_star	0	0	3		0	0	0.124355		novel-nve-miR-85_star	0	0	0		0	0	0
novel-nve-miR-86_guide	0	0	0		0	0	0		novel-nve-miR-86_guide	0	0	0		0	0	0
novel-nve-miR-86_star	0	0	0		0	0	0		novel-nve-miR-86_star	0	0	0		0	0	0
novel-nve-miR-87_guide	0	0	0		0	0	0		novel-nve-miR-87_guide	0	0	0		0	0	0
novel-nve-miR-87_star	1	1	0		0.045637	0.0419748	0		novel-nve-miR-87_star	1	0	0		0.582565	0	0
novel-nve-miR-88_guide	6	1	9		0.273822	0.0419748	0.373066		novel-nve-miR-88_guide	0	3	14		0	1.41181	5.40076
novel-nve-miR-88_star	0	0	0		0	0	0		novel-nve-miR-88_star	0	0	0		0	0	0
novel-nve-miR-89_guide	2	0	6		0.0912739	0	0.248711		novel-nve-miR-89_guide	2	2	0		1.16513	0.941206	0
novel-nve-miR-89_star	1	0	0		0.045637	0	0		novel-nve-miR-89_star	0	0	0		0	0	0
novel-nve-miR-9_guide	5	9	4		0.228185	0.377773	0.165807		novel-nve-miR-9_guide	1	0	0		0.582565	0	0
novel-nve-miR-9_star	5	4	2		0.228185	0.167899	0.0829036		novel-nve-miR-9_star	0	8	1		0	3.76482	0.385768
novel-nve-miR-91_guide	0	0	0		0	0	0		novel-nve-miR-91_guide	0	1	0		0	0.470603	0
novel-nve-miR-91_star	0	2	0		0	0.0839496	0		novel-nve-miR-91_star	0	0	0		0	0	0
novel-nve-miR-92_guide	0	1	0		0	0.0419748	0		novel-nve-miR-92_guide	0	0	0		0	0	0
novel-nve-miR-92_star	0	0	0		0	0	0		novel-nve-miR-92_star	0	0	0		0	0	0
novel-nve-miR-93_guide	1	3	5		0.045637	0.125924	0.207259		novel-nve-miR-93_guide	2	0	0		1.16513	0	0
novel-nve-miR-93_star	0	0	0		0	0	0		novel-nve-miR-93_star	0	0	0		0	0	0
novel-nve-miR-94_guide	0	0	0		0	0	0		novel-nve-miR-94_guide	0	0	0		0	0	0
novel-nve-miR-94_star	0	0	0		0	0	0		novel-nve-miR-94_star	0	0	0		0	0	0
novel-nve-miR-95_guide	0	0	0		0	0	0		novel-nve-miR-95_guide	0	0	0		0	0	0
novel-nve-miR-95_star	0	0	0		0	0	0		novel-nve-miR-95_star	0	0	0		0	0	0
novel-nve-miR-96_guide	4	9	16		0.182548	0.377773	0.663229		novel-nve-miR-96_guide	0	0	0		0	0	0
novel-nve-miR-96_star	0	0	1		0	0	0.0414518		novel-nve-miR-96_star	0	0	0		0	0	0
novel-nve-miR-97_guide	0	0	0		0	0	0		novel-nve-miR-97_guide	0	0	0		0	0	0
novel-nve-miR-97_star	0	0	0		0	0	0		novel-nve-miR-97_star	0	0	0		0	0	0
novel-nve-miR-98_guide	20	30	41		0.912739	1.25924	1.69952		novel-nve-miR-98_guide	3	0	1		1.7477	0	0.385768
novel-nve-miR-98_star	0	0	0		0	0	0		novel-nve-miR-98_star	0	0	0		0	0	0
novel-nve-miR-99-1_guide	0	0	0		0	0	0		novel-nve-miR-99-1_guide	0	0	0		0	0	0
novel-nve-miR-99-1_star	0	0	0		0	0	0		novel-nve-miR-99-1_star	0	0	0		0	0	0
nve-miR-100-3p	8	9	14		0.365096	0.377773	0.580326		nve-miR-100-3p	3	0	0		1.7477	0	0
nve-miR-100-5p	248	266	194		11.318	11.1653	8.04165		nve-miR-100-5p	70	1060	80		40.7796	498.839	30.8615
nve-miR-2022-3p	17	62	64		0.775828	2.60244	2.65292		nve-miR-2022-3p	0	1	0		0	0.470603	0
nve-miR-2022-5p	0	1	0		0	0.0419748	0		nve-miR-2022-5p	0	0	0		0	0	0
nve-miR-2023-3p	21	11	32		0.958376	0.461723	1.32646		nve-miR-2023-3p	4	14	18		2.33026	6.58844	6.94383
nve-miR-2023-5p	1	1	0		0.045637	0.0419748	0		nve-miR-2023-5p	0	0	0		0	0	0
nve-miR-2024a-3p	84	94	68		3.83351	3.94563	2.81872		nve-miR-2024a-3p	10	10	1		5.82565	4.70603	0.385768
nve-miR-2024a-5p	0	0	0		0	0	0		nve-miR-2024a-5p	0	0	0		0	0	0
nve-miR-2024e-3p	9827	12560	11480		448.474	527.203	475.867		nve-miR-2024e-3p	815	483	602		474.791	227.301	232.232
nve-miR-2024e-5p	0	4	1		0	0.167899	0.0414518		nve-miR-2024e-5p	0	1	0		0	0.470603	0
nve-miR-2024f-3p	99	109	74		4.51806	4.57525	3.06743		nve-miR-2024f-3p	1	4	4		0.582565	1.88241	1.54307
nve-miR-2024f-5p	2	3	5		0.0912739	0.125924	0.207259		nve-miR-2024f-5p	1	0	5		0.582565	0	1.92884
nve-miR-2024g-3p	16	14	11		0.730192	0.587647	0.45597		nve-miR-2024g-3p	0	0	0		0	0	0
nve-miR-2024g-5p	0	0	0		0	0	0		nve-miR-2024g-5p	0	0	0		0	0	0
nve-miR-2025-3p	797	1004	2089		36.3727	42.1427	86.5929		nve-miR-2025-3p	331	227	300		192.829	106.827	115.73
nve-miR-2025-5p	7	5	3		0.319459	0.209874	0.124355		nve-miR-2025-5p	0	0	0		0	0	0
nve-miR-2026-3p	1	5	0		0.045637	0.209874	0		nve-miR-2026-3p	0	0	0		0	0	0
nve-miR-2026-5p	248	241	178		11.318	10.1159	7.37842		nve-miR-2026-5p	61	29	27		35.5365	13.6475	10.4157
nve-miR-2027-3p	0	1	3		0	0.0419748	0.124355		nve-miR-2027-3p	0	0	0		0	0	0
nve-miR-2027-5p	1643	2306	2097		74.9815	96.7938	86.9245		nve-miR-2027-5p	208	62	80		121.174	29.1774	30.8615
nve-miR-2028-3p	198	265	341		9.03612	11.1233	14.1351		nve-miR-2028-3p	275	457	360		160.205	215.066	138.877
nve-miR-2028-5p	18293	24505	20917		834.837	1028.59	867.048		nve-miR-2028-5p	5529	6171	5685		3221	2904.09	2193.09
nve-miR-2029-3p	3876	5010	5069		176.889	210.294	210.119		nve-miR-2029-3p	2587	2737	3577		1507.1	1288.04	1379.89
nve-miR-2029-5p	303	238	151		13.828	9.99	6.25923		nve-miR-2029-5p	1	2	3		0.582565	0.941206	1.1573
nve-miR-2030-3p	43	60	51		1.96239	2.51849	2.11404		nve-miR-2030-3p	17	18	39		9.90361	8.47085	15.045
nve-miR-2030-5p	339	549	496		15.4709	23.0442	20.5601		nve-miR-2030-5p	45	45	42		26.2154	21.1771	16.2023
nve-miR-2031-3p	12	19	8		0.547644	0.797521	0.331615		nve-miR-2031-3p	0	1	0		0	0.470603	0
nve-miR-2031-5p	245	322	264		11.1811	13.5159	10.9433		nve-miR-2031-5p	75	134	28		43.6924	63.0608	10.8015
nve-miR-2032a-3p	2	0	1		0.0912739	0	0.0414518		nve-miR-2032a-3p	0	0	0		0	0	0
nve-miR-2032a-5p	0	0	0		0	0	0		nve-miR-2032a-5p	0	0	0		0	0	0
nve-miR-2032b-3p	2	0	1		0.0912739	0	0.0414518		nve-miR-2032b-3p	0	0	0		0	0	0
nve-miR-2032b-5p	0	0	0		0	0	0		nve-miR-2032b-5p	0	0	0		0	0	0
nve-miR-2034-3p	4	0	0		0.182548	0	0		nve-miR-2034-3p	0	0	0		0	0	0
nve-miR-2034-5p	3	7	2		0.136911	0.293823	0.0829036		nve-miR-2034-5p	0	0	8		0	0	3.08615
nve-miR-2035-3p	64	116	109		2.92077	4.86907	4.51825		nve-miR-2035-3p	2	4	11		1.16513	1.88241	4.24345
nve-miR-2035-5p	1397	1474	1309		63.7548	61.8708	54.2604		nve-miR-2035-5p	807	1398	1295		470.13	657.903	499.57
nve-miR-2036-3p	653	633	602		29.8009	26.57	24.954		nve-miR-2036-3p	42	30	21		24.4677	14.1181	8.10113
nve-miR-2036-5p	3	5	6		0.136911	0.209874	0.248711		nve-miR-2036-5p	0	0	1		0	0	0.385768
nve-miR-2037-3p	1	4	9		0.045637	0.167899	0.373066		nve-miR-2037-3p	2	1	0		1.16513	0.470603	0
nve-miR-2037-5p	0	0	2		0	0	0.0829036		nve-miR-2037-5p	2	0	0		1.16513	0	0
nve-miR-2038-3p	14	7	10		0.638918	0.293823	0.414518		nve-miR-2038-3p	2	0	0		1.16513	0	0
nve-miR-2038-5p	0	0	0		0	0	0		nve-miR-2038-5p	0	0	0		0	0	0
nve-miR-2039-3p	2	2	8		0.0912739	0.0839496	0.331615		nve-miR-2039-3p	3	3	0		1.7477	1.41181	0
nve-miR-2039-5p	0	0	0		0	0	0		nve-miR-2039-5p	0	0	0		0	0	0
nve-miR-2040a-3p	130	169	123		5.93281	7.09374	5.09857		nve-miR-2040a-3p	39	45	64		22.72	21.1771	24.6892
nve-miR-2040a-5p	47	48	14		2.14494	2.01479	0.580326		nve-miR-2040a-5p	5	17	27		2.91283	8.00025	10.4157
nve-miR-2040b-3p	27	37	32		1.2322	1.55307	1.32646		nve-miR-2040b-3p	6	9	5		3.49539	4.23543	1.92884
nve-miR-2040b-5p	5	5	2		0.228185	0.209874	0.0829036		nve-miR-2040b-5p	0	0	0		0	0	0
nve-miR-2041b-3p	6	10	7		0.273822	0.419748	0.290163		nve-miR-2041b-3p	1	1	0		0.582565	0.470603	0
nve-miR-2042-3p	17	6	10		0.775828	0.251849	0.414518		nve-miR-2042-3p	0	0	5		0	0	1.92884
nve-miR-2042-5p	7	3	2		0.319459	0.125924	0.0829036		nve-miR-2042-5p	0	0	0		0	0	0
nve-miR-2043a-3p	24	47	34		1.09529	1.97281	1.40936		nve-miR-2043a-3p	2	5	0		1.16513	2.35301	0
nve-miR-2043a-5p	22	34	21		1.00401	1.42714	0.870488		nve-miR-2043a-5p	2	0	0		1.16513	0	0
nve-miR-2045-3p	21	21	7		0.958376	0.88147	0.290163		nve-miR-2045-3p	4	0	0		2.33026	0	0
nve-miR-2045-5p	50	53	84		2.28185	2.22466	3.48195		nve-miR-2045-5p	0	3	7		0	1.41181	2.70038
nve-miR-2046-3p	0	2	1		0	0.0839496	0.0414518		nve-miR-2046-3p	0	0	0		0	0	0
nve-miR-2046-5p	84	116	157		3.83351	4.86907	6.50794		nve-miR-2046-5p	27	27	39		15.7293	12.7063	15.045
nve-miR-2047-3p	30	47	105		1.36911	1.97281	4.35244		nve-miR-2047-3p	6	21	45		3.49539	9.88266	17.3596
nve-miR-2047-5p	1	3	3		0.045637	0.125924	0.124355		nve-miR-2047-5p	1	0	0		0.582565	0	0
nve-miR-2050-3p	2	4	6		0.0912739	0.167899	0.248711		nve-miR-2050-3p	0	0	0		0	0	0
nve-miR-2050-5p	0	0	0		0	0	0		nve-miR-2050-5p	0	0	0		0	0	0
nve-miR-9413	0	0	0		0	0	0		nve-miR-9413	0	0	0		0	0	0
nve-miR-9414-3p	107	100	52		4.88316	4.19748	2.15549		nve-miR-9414-3p	12	7	3		6.99078	3.29422	1.1573
nve-miR-9414-5p	7298	7932	5795		333.059	332.944	240.213		nve-miR-9414-5p	1028	1356	1142		598.877	638.137	440.547
nve-miR-9417	106	65	58		4.83752	2.72836	2.40421		nve-miR-9417	0	1	0		0	0.470603	0
nve-miR-9422	7	12	6		0.319459	0.503697	0.248711		nve-miR-9422	2	0	2		1.16513	0	0.771536
nve-miR-9424a	0	0	0		0	0	0		nve-miR-9424a	0	0	0		0	0	0
nve-miR-9424b	0	0	0		0	0	0		nve-miR-9424b	0	0	0		0	0	0
nve-miR-9425	0	0	0		0	0	0		nve-miR-9425	0	0	0		0	0	0
nve-miR-9428	1	1	1		0.045637	0.0419748	0.0414518		nve-miR-9428	0	0	1		0	0	0.385768
nve-miR-9429-3p	3	4	6		0.136911	0.167899	0.248711		nve-miR-9429-3p	1	0	0		0.582565	0	0
nve-miR-9429-5p	0	0	0		0	0	0		nve-miR-9429-5p	0	0	0		0	0	0
nve-miR-9431	5	3	13		0.228185	0.125924	0.538874		nve-miR-9431	1	0	0		0.582565	0	0
nve-miR-9433	13	17	19		0.593281	0.713571	0.787585		nve-miR-9433	2	0	0		1.16513	0	0
nve-miR-9435	0	0	0		0	0	0		nve-miR-9435	0	0	0		0	0	0
nve-miR-9442	0	0	0		0	0	0		nve-miR-9442	0	0	0		0	0	0
nve-miR-9445	4	4	7		0.182548	0.167899	0.290163		nve-miR-9445	2	0	0		1.16513	0	0
nve-miR-9446	6	3	5		0.273822	0.125924	0.207259		nve-miR-9446	1	0	2		0.582565	0	0.771536
nve-miR-9448	16	19	25		0.730192	0.797521	1.0363		nve-miR-9448	1	2	0		0.582565	0.941206	0
nve-miR-9449	0	0	0		0	0	0		nve-miR-9449	0	0	0		0	0	0
nve-miR-9453	0	0	1		0	0	0.0414518		nve-miR-9453	0	0	0		0	0	0
nve-miR-9455	0	0	0		0	0	0		nve-miR-9455	0	0	0		0	0	0
nve-miR-9456	1	3	0		0.045637	0.125924	0		nve-miR-9456	0	0	1		0	0	0.385768
nve-miR-9457	7	8	12		0.319459	0.335798	0.497422		nve-miR-9457	0	3	0		0	1.41181	0
				sum	2154.84	2502.62	2211.87
