## Supplementary material for "Characterization of RNA interference in the model cnidarian *Nematostella vectensis* reveals partial target silencing but lack of small RNA amplification": Supplementary file 8.xlsx

### Sheet: Sheet1
DNA sequences
eGFP dsRNA (RiboPro)	ATGGTGAGCAAGGGCGAGGAGCTGTTCACCGGGGTGGTGCCCATCCTGGTCGAGCTGGACGGCGACGTAAACGGCCACAAGTTCAGCGTGTCCGGCGAGGGCGAGGGCGATGCCACCTACGGCAAGCTGACCCTGAAGTTCATCTGCACCACCGGCAAGCTGCCCGTGCCCTGGCCCACCCTCGTGACCACCCTGACCTACGGCGTGCAGTGCTTCAGCCGCTACCCCGACCACATGAAGCAGCACGACTTCTTCAAGTCCGCCATGCCCGAAGGCTACGTCCAGGAGCGCACCATCTTCTTCAAGGACGACGGCAACTACAAGACCCGCGCCGAGGTGAAGTTCGAGGGCGACACCCTGGTGAACCGCATCGAGCTGAAGGGCATCGACTTCAAGGAG…
eGFP dsRNA (Synbio)	ATGGTGAGCCCTGGCGAGGAGCTGTTCACCGGGGTGGTGCCCATCCTGGTCGAGCTGGACGGCGACGTAAACGGCCACAAGTTCAGCGTGTCCGGCGAGAATGAGGGCGATGCCACCTACGGCAAGCTGACCCTGAAGTTCATCTGCACCACCGGCAAGCTGCCCGTGCCCTGGCCCACCCTCGTGACCACCCTGACCTACGGCGTGCAGTGCTTCAGCCGCTACCCCGACCACATGAAGCAGCACGACTTCTTCAAGTCCGCCATGCCCGAAGGCTACGTCCAGGAGCGCACCATCTTCTTCAAGGACGACGGCAACTACAAGACCCGCGCCGAGGTGAAGTTCGAGGGCGACACCCTGGTGAACCGCATCGAGCTGAAGGGCATCGACTTCAAGGAG…
half eGFP dsRNA	GTGAACCGCATCGAGCTGAAGGGCATCGACTTCAAGGAGGACGGCAACATCCTGGGGCACAAGCTGGAGTACAACTACAACAGCCACAACGTCTATATCATGGCCGACAAGCAGAAGAACGGCATCAAGGTGAACTTCAAGATCCGCCACAACATCGAGGACGGCAGCGTGCAGCTCGCCGACCACTACCAGCAGAACACCCCCATCGGCGACGGCCCCGTGCTGCTGCCCGACAACCACTACCTGAGCACCCAGTCCGCCCTGAGCAAAGACCCCAACGAGAAGCGCGATCACATGGTCCTGCTGGAGTTCGTGACCGCCGCCGGGATCACTCTCGGCATGGACGAGCTGTACAAGTAA
Scrambled dsRNA	ATGACGCGGGTCCCCCGGATACAAAGGCAGAGACGCCACCACGGCTGCCGTGACCTGGTCCGGGAACCCGCTCTCGGGAGCCCAACAACGACCAGCTCCGCTCGTTCGGGTACCACATTCCCCGCGGGGCGCCTACGCCCCCGAGCCCTGTACCGACCGCTGCAATACGAGAGCCGAGTTAAAGTTGAACGGGTGCCACCCGGGACCCCCGTGCCAAAGTCCGCTTCACGGACGCTCGCAGGAGACGCGCATCGGAGAGGGAGCCAGGCAACCGCGGCGAAAGCTGAGACAAGGCGCGGAGAATTCCCGAAATAATCCATCCATCGCAATCCTTTAGTAAGGCCCGATTCTGCAAAAAGGAAAGCTTTCTGCCCCGCACGCTCACGTCATTCAGGGCGG…
eGFP qPCR primer forward	GACCACTACCAGCAGAACAC
eGFP qPCR primer reverse	GCTTCTCGTTGGGGTCTTTG
HKG4 qPCR primer forward	GCTCAAACCTGGTCTTCTACCTATG
HKG4 qPCR primer reverse	GCGATGGGTGCAATGACA
Ago2 qPCR primer forward	ATGGTGTCAGTGAGGGTCAG
Ago2 qPCR primer reverse	ACCACAAACGTGATGAGAGG
Dicer1 qPCR primer forward	GAGGAGGACGATCTGACACAC
Dicer1 qPCR primer reverse	ATCGGCGCTCTACAAAGAC
eGFP cDNA primer forward	AGTTCATCTGCACCACCGGCAAGCTG
eGFP cDNA primer reverse	GGACTGGGTGCTCAGGTAGTGGTTGT
RLRa endogenous control cDNA primer forward	ATTGTGAGCACTGTGAATCTTGTCCAG
RLRa endogenous control cDNA primer reverse	GCACACACCTCTAGAATATGATGCTGT
FHV plasmid primer forward	TAATACGACTCACTATAAGTGTTAAACCAACCAACCACCGTTTTCGAAACAAATAAAAC
FHV plasmid primer reverse	ACCTCTGCCCTTTCGGGCTAGAACGGGT
